# Parallel Analyses by Mass Spectrometry (MS) and Reverse Phase Protein Array (RPPA) Reveal Complementary Proteomic Profiles in Triple-Negative Breast Cancer (TNBC) Patient Tissues and Cell Cultures

**DOI:** 10.1101/2024.05.30.596640

**Authors:** Nan Wang, Yiying Zhu, Lianshui Wang, Wenshuang Dai, Taobo Hu, Zhentao Song, Xia Li, Qi Zhang, Jianfei Ma, Qianghua Xia, Jin Li, Yiqiang Liu, Mengping Long, Zhiyong Ding

## Abstract

High-plex proteomic technologies have made substantial contributions to mechanism studies and biomarker discovery in complex diseases, particularly cancer. Despite technological advancements, inherent limitations in individual proteomic approaches persist, impeding the achievement of comprehensive quantitative insights into the proteome. In this study, we employed two widely used proteomic technologies, Mass Spectrometry (MS) and Reverse Phase Protein Array (RPPA) to analyze identical samples, aiming to systematically assess the outcomes and performance of the different technologies. Additionally, we sought to establish an integrated workflow by combining these two proteomic approaches to augment the coverage of protein targets for discovery purposes. We used fresh frozen tissue samples from triple-negative breast cancer (TNBC) and cell line samples to evaluate both technologies and implement this dual-proteomic strategy. Using a single-step protein denaturation and extraction protocol, protein samples were subjected to reverse phase chromatography (LC) followed by electrospray ionization (ESI)-mediated MS/MS for proteomic profiling. Concurrently, identical sample aliquots were analyzed by RPPA for profiling of over 300 proteins and phosphoproteins that are in key signaling pathways or druggable targets in cancer. Both proteomic methods demonstrated the expected ability to differentiate samples by groups, revealing distinct proteomic patterns under various experimental conditions, albeit with minimal overlap in identified targets. Mechanism-based analysis uncovered divergent biological processes identified with the two proteomic technologies, capitalizing on their complementary exploratory potential.
