## Supplementary Table 1 for "Parallel Analyses by Mass Spectrometry (MS) and Reverse Phase Protein Array (RPPA) Reveal Complementary Proteomic Profiles in Triple-Negative Breast Cancer (TNBC) Patient Tissues and Cell Cultures"

### Sheet: TNBC
Sample ID	Sample type	Patient ID	Age at diagnosis (years)	Histological subtype	Histological grade	pT	pN	pTNM stage	Perineural invasion	Vessel invasion	ER	PR	HER2	Ki-67(%)
TNBC-1-N	Normal tissue	1	62	IDC-NOS	III	T2	N0	stage II	None	Yes	Negative	Negative	1+	70
TNBC-1-T	Tumor
TNBC-2-N	Normal tissue	2	42	IDC-NOS	III	T3	N3	stage III	None	Yes	Negative	Negative	0	80
TNBC-2-T	Tumor
TNBC-3-N	Normal tissue	3	77	IDC-NOS	III	T1	N2	stage III	None	Yes	Negative	Negative	1+	30
TNBC-3-T	Tumor
TNBC-4-N	Normal tissue	4	53	IDC-NOS	III	T2	N0	stage II	None	Yes	Negative	Negative	1+	80
TNBC-4-T	Tumor
TNBC-5-N	Normal tissue	5	66	IDC-NOS	III	T1	N1	stage II	None	None	Negative	Negative	0	20
TNBC-5-T	Tumor
TNBC-6-N	Normal tissue	6	41	IDC-NOS	III	T1	N0	stage I	None	None	Negative	Negative	0	80
TNBC-6-T	Tumor
TNBC-7-N	Normal tissue	7	71	ILC	III	T2	N0	stage II	None	None	Negative	Negative	1+	10
TNBC-7-T	Tumor
Abbreviations: IDC-NOS, invasive ductal carcinoma- no special subtype; ILC, invasive lobular carcinoma.
