## Supplementary File 1 for "Parallel Analyses by Mass Spectrometry (MS) and Reverse Phase Protein Array (RPPA) Reveal Complementary Proteomic Profiles in Triple-Negative Breast Cancer (TNBC) Patient Tissues and Cell Cultures"

### Sheet: Sheet1
Protein Target	GeneID	Species	Phospho targets	Gene Symbol
ACC1	31	Rabbit	No	ACAC,ACACAD,ACC,ACC1,ACCA,ACACA
Akt-pan	207,208,10000	Rabbit	No	AKT,CWS6,PKB,PKB-ALPHA,PRKBA,RAC,RAC-ALPHA,AKT1,HIHGHH,PKBB,PKBBETA,PRKBB,RAC-BETA,AKT2,MPPH,MPPH2,PKB-GAMMA,PKBG,PRKBG,RAC-PK-gamma,RAC-gamma,STK-2,AKT3
AMPKalpha_2_pS345	5563	Rabbit	Yes	AMPK,AMPK2,AMPKa2,PRKAA,PRKAA2
AMPKalpha	5562	Rabbit	No	AMPK,AMPKa1,PRKAA1
AnnexinI	301	Mouse	No	ANX1,LPC1,ANXA1
A-Raf	369	Rabbit	No	A-RAF,ARAF1,PKS2,RAFA1,ARAF
ARID1A	8289	Rabbit	No	B120,BAF250,BAF250a,BM029,C1orf4,CSS2,ELD,MRD14,OSA1,P270,SMARCF1,hELD,hOSA1,ARID1A
Atg3	64422	Rabbit	No	APG3,APG3-LIKE,APG3L,PC3-96,ATG3
Atg7	10533	Rabbit	No	APG7-LIKE,APG7L,GSA7,ATG7
ATM	472	Rabbit	No	AT1,ATA,ATC,ATD,ATDC,ATE,TEL1,TELO1,ATM
ATR_pS428	545	Rabbit	Yes	FCTCS,FRP1,MEC1,SCKL,SCKL1,ATR
Axl	558	Rabbit	No	ARK,JTK11,Tyro7,UFO,AXL
BAP1	8314	Mouse	No	HUCEP-13,UCHL2,hucep-6,BAP1
Bax	581	Rabbit	No	BCL2L4,BAX
Beclin	8678	Rabbit	No	ATG6,VPS30,beclin1,BECN1
Bim	10018	Rabbit	No	BAM,BIM,BOD,BCL2L11
B-Raf	673	Rabbit	No	B-RAF1,B-raf,BRAF1,NS7,RAFB1,BRAF
BRD4	23476	Rabbit	No	CAP,HUNK1,HUNKI,MCAP,BRD4
c-Abl	25	Rabbit	No	ABL,CHDSKM,JTK7,bcr/abl,c-ABL,c-ABL1,p150,v-abl,ABL1
Caveolin-1	857	Rabbit	No	BSCL3,CGL3,LCCNS,MSTP085,PPH3,VIP21,CAV1
CD31	5175	Mouse	No	CD31,CD31/EndoCAM,GPIIA,PECA1,PECAM-1,endoCAM,PECAM1
CD49b	3673	Mouse	No	BR,CD49B,GPIa,HPA-5,VLA-2,VLAA2,ITGA2
CDK1	983	Rabbit	No	CDC2,CDC28A,P34CDC2,CDK1
Chk1	1111	Mouse	No	CHK1,CHEK1
Chk2	11200	Mouse	No	CDS1,CHK2,HuCds1,LFS2,PP1425,RAD53,hCds1,CHEK2
Claudin-7	1366	Rabbit	No	CEPTRL2,CLDN-7,CPETRL2,Hs.84359,claudin-1,CLDN7
CASP3-active	836	Rabbit	No	CPP32,CPP32B,SCA-1,CASP3
CASP7-Asp198-cleaved	840	Rabbit	No	CASP-7,CMH-1,ICE-LAP3,LICE2,MCH3,CASP7
COG3	83548	Rabbit	No	SEC34,COG3
COL6A1	1291	Mouse	No	BTHLM1,OPLL,UCHMD1,COL6A1
Connexin43	2697	Rabbit	No	AVSD3,CMDR,CX43,EKVP,EKVP3,GJAL,HLHS1,HSS,ODDD,PPKCA,GJA1
COX_IV	1327	Rabbit	No	COX IV-1,COX4,COX4-1,COXIV,COXIV-1,COX4I1
C-Raf	5894	rabbit	No	CMD1NN,CRAF,NS5,Raf-1,c-Raf,RAF1
Cyclin_B1	891	Rabbit	No	CCNB,CCNB1
Cyclin_D3	896	Mouse	No	CCND3
Cyclophilin_F	10105	Mouse	No	CYP3,CyP-M,Cyp-D,CypD,PPIF
Histone_H3-K9_Dimethylated	8350	Mouse	No	H3/A,H3FA,HIST1H3A
eEF2K	29904	Rabbit	No	CaMKIII,HSU93850,eEF-2K,EEF2K
EGFR	1956	Rabbit	No	ERBB,ERBB1,HER1,NISBD2,PIG61,mENA,EGFR
EGFR_pY1173	1956	Rabbit	Yes	ERBB,ERBB1,HER1,NISBD2,PIG61,mENA,EGFR
eIF4E_pS209	1977	Rabbit	Yes	AUTS19,CBP,EIF4E1,EIF4EL1,EIF4F,eIF-4E,EIF4E
eIF4E	1977	Rabbit	No	AUTS19,CBP,EIF4E1,EIF4EL1,EIF4F,eIF-4E,EIF4E
eIF4G	1981	Rabbit	No	EIF-4G1,EIF4F,EIF4G,EIF4GI,P220,PARK18,EIF4G1
EMA	4582	Mouse	No	ADMCKD,ADMCKD1,CA 15-3,CD227,EMA,H23AG,KL-6,MAM6,MCD,MCKD,MCKD1,MUC-1,MUC-1/SEC,MUC-1/X,MUC1/ZD,PEM,PEMT,PUM,MUC1
ErbB2	2064	Mouse	No	CD340,HER-2,HER-2/neu,HER2,MLN 19,NEU,NGL,TKR1,ERBB2
ErbB2_pY1248	2064	Rabbit	Yes	CD340,HER-2,HER-2/neu,HER2,MLN 19,NEU,NGL,TKR1,ERBB2
ERCC1	2067	Mouse	No	COFS4,RAD10,UV20,ERCC1
Estrogen_Receptor-alpha	2099	Rabbit	No	ER,ESR,ESRA,ESTRR,Era,NR3A1,ESR1
Estrogen_Receptor-alpha_pS118	2099	Rabbit	Yes	ER,ESR,ESRA,ESTRR,Era,NR3A1,ESR1
Ets-1	2113	Rabbit	No	ETS-1,EWSR2,c-ets-1,p54,ETS1
FAK	5747	Rabbit	No	FADK,FAK,FAK1,FRNK,PPP1R71,p125FAK,pp125FAK,PTK2
FASN	2194	Rabbit	No	FAS,OA-519,SDR27X1,FASN
Fibronectin	2335	Rabbit	No	CIG,ED-B,FINC,FN,FNZ,GFND,GFND2,LETS,MSF,SMDCF,FN1
Gab2	9846	Rabbit	No	GAB2
GATA3	2625	Mouse	No	HDR,HDRS,GATA3
GCLM	2730	Rabbit	No	GLCLR,GCLM
Glutaminase	2744	Rabbit	No	AAD20,CASGID,EIEE71,GAC,GAM,GLS1,KGA,GLS
GYS1	2997	Rabbit	No	GSY,GYS,GYS1
GSK-3alpha/beta	2931,2932	mouse	No	GSK3A,GSK3B
H2AX_pS140	3014	Mouse	Yes	H2A.X,H2A/X,H2AX,H2AFX
TSC1	7248	Rabbit	No	LAM,TSC,TSC1
HES1	3280	Rabbit	No	HES-1,HHL,HRY,bHLHb39,HES1
Histone H3	8350	Rabbit	No	H3/A,H3FA,HIST1H3A
HLA-DR/DP/DQ/DX	3122	Mouse	No	HLA-DRA1,HLA-DRA
HSP27	3315	Mouse	No	CMT2F,HEL-S-102,HMN2B,HS.76067,HSP27,HSP28,Hsp25,SRP27,HSPB1
IGFBP2	3485	Rabbit	No	IBP2,IGF-BP53,IGFBP2
IGF-IR-beta	3480	rabbit	No	CD221,IGFIR,IGFR,JTK13,IGF1R
Insulin Receptor	3643	Rabbit	No	CD220,HHF5,INSR
IRS1	3667	Rabbit	No	HIRS-1,IRS1
Jak2	3717	Rabbit	No	JTK10,THCYT3,JAK2
JNK2	5601	Rabbit	No	JNK-55,JNK2,JNK2A,JNK2ALPHA,JNK2B,JNK2BETA,PRKM9,SAPK,SAPK1a,p54a,p54aSAPK,MAPK9
LC3A/B	84557,81631	Rabbit	No	ATG8E,LC3,LC3A,MAP1ALC3,MAP1BLC3,MAP1LC3A,ATG8F,LC3B,MAP1A/1BLC3,MAP1LC3B-a,MAP1LC3B
LDHA	3939	Rabbit	No	GSD11,HEL-S-133P,LDHM,PIG19,LDHA
Mcl-1	4170	Rabbit	No	BCL2L3,EAT,MCL1-ES,MCL1L,MCL1S,Mcl-1,TM,bcl2-L-3,mcl1/EAT,MCL1
MEK1	5604	Rabbit	No	CFC3,MAPKK1,MEK1,MKK1,PRKMK1,MAP2K1
Merlin/NF2	4771	Rabbit	No	ACN,BANF,SCH,NF2
MSH6	2956	Rabbit	No	GTBP,GTMBP,HNPCC5,HSAP,p160,MSH6
MSI2	124540	Rabbit	No	MSI2H,MSI2
mTOR	2475	Rabbit	No	FRAP,FRAP1,FRAP2,RAFT1,RAPT1,SKS,MTOR
Notch1	4851	Rabbit	No	AOS5,AOVD1,TAN1,hN1,NOTCH1
N-Ras	4893	Mouse	No	ALPS4,CMNS,N-ras,NCMS,NRAS1,NS6,NRAS
4-Oct	5460	Rabbit	No	OCT3,OCT4,OTF-3,OTF3,OTF4,Oct-3,Oct-4,POU5F1
p21	1026	Rabbit	No	CAP20,CDKN1,CIP1,MDA-6,P21,SDI1,WAF1,p21CIP1,CDKN1A
p27/KIP 1	1027	Rabbit	No	CDKN4,KIP1,MEN1B,MEN4,P27KIP1,CDKN1B
p27/KIP 1_pT198	1027	Rabbit	Yes	CDKN4,KIP1,MEN1B,MEN4,P27KIP1,CDKN1B
p38_MAPK	1432	Rabbit	No	CSBP,CSBP1,CSBP2,CSPB1,EXIP,Mxi2,PRKM14,PRKM15,RK,SAPK2A,p38,p38ALPHA,MAPK14
p44/42	5595	Rabbit	No	ERK-1,ERK1,ERT2,HS44KDAP,HUMKER1A,P44ERK1,P44MAPK,PRKM3,p44-ERK1,p44-MAPK,MAPK3
p53	7157	Rabbit	No	BCC7,BMFS5,LFS1,P53,TRP53,TP53
p70S6K1	6198	Rabbit	No	PS6K,S6K,S6K-beta-1,S6K1,STK14A,p70 S6KA,p70(S6K)-alpha,p70-S6K,p70-alpha,RPS6KB1
PAI-1	5054	Mouse	No	PAI,PAI-1,PAI1,PLANH1,SERPINE1
PAICS	10606	Rabbit	No	ADE2,ADE2H1,AIRC,PAIS,PAICS
PAK1	5058	rabbit	No	IDDMSSD,PAKalpha,PAK1
PAK4	10298	Rabbit	No	PAK4
PARK7/DJ1	11315	Rabbit	No	DJ-1,DJ1,GATD2,HEL-S-67p,PARK7
PARP	11315	Rabbit	No	DJ-1,DJ1,GATD2,HEL-S-67p,PARK7
Paxillin	5829	Rabbit	No	PXN
PDK1	5170	Rabbit	No	PDK1,PDPK2,PDPK2P,PRO0461,PDPK1
PEA15_pS116	8682	Rabbit	Yes	HMAT1,HUMMAT1H,MAT1,MAT1H,PEA-15,PED,PED-PEA15,PED/PEA15,PEA15
4E-BP1_pS65	1978	Rabbit	Yes	4E-BP1,4EBP1,BP-1,PHAS-I,EIF4EBP1
Acetyl-CoA_Carboxylase_pS79	31	Rabbit	Yes	ACAC,ACACAD,ACC,ACC1,ACCA,ACACA
Akt_pS473	207,208,10000	Rabbit	Yes	AKT,CWS6,PKB,PKB-ALPHA,PRKBA,RAC,RAC-ALPHA,AKT1,HIHGHH,PKBB,PKBBETA,PRKBB,RAC-BETA,AKT2,MPPH,MPPH2,PKB-GAMMA,PKBG,PRKBG,RAC-PK-gamma,RAC-gamma,STK-2,AKT3
Akt_pT308	207,208,10000	Rabbit	Yes	AKT,CWS6,PKB,PKB-ALPHA,PRKBA,RAC,RAC-ALPHA,AKT1,HIHGHH,PKBB,PKBBETA,PRKBB,RAC-BETA,AKT2,MPPH,MPPH2,PKB-GAMMA,PKBG,PRKBG,RAC-PK-gamma,RAC-gamma,STK-2,AKT3
AMPKalpha_pT172	5562,5563	Rabbit	Yes	AMPK,AMPKa1,PRKAA1,AMPK,AMPK2,AMPKa2,PRKAA,PRKAA2
ATM_pS1981	472	Rabbit	Yes	AT1,ATA,ATC,ATD,ATDC,ATE,TEL1,TELO1,ATM
Bad_pS112	572	Rabbit	Yes	BBC2,BCL2L8,BAD
B-Raf_pS445	673	Rabbit	Yes	B-RAF1,B-raf,BRAF1,NS7,RAFB1,BRAF
Chk2_pT68	11200	Rabbit	Yes	CDS1,CHK2,HuCds1,LFS2,PP1425,RAD53,hCds1,CHEK2
c-Jun_pS73	3725	Rabbit	Yes	AP-1,AP1,c-Jun,p39,JUN
C-Raf_pS338	5894	Rabbit	Yes	CMD1NN,CRAF,NS5,Raf-1,c-Raf,RAF1
FAK_pY397	5747	Rabbit	Yes	FADK,FAK,FAK1,FRNK,PPP1R71,p125FAK,pp125FAK,PTK2
FoxO3a_pS318_pS321	2309	Rabbit	Yes	AF6q21,FKHRL1,FKHRL1P2,FOXO2,FOXO3A,FOXO3
Glycogen_Synthase_pS641	2997	Rabbit	Yes	GSY,GYS,GYS1
GSK-3alpha/beta_pS21_pS9	2931,2932	Rabbit	Yes	GSK3A,GSK3B
LRP6_pS1490	4040	Rabbit	Yes	ADCAD2,STHAG7,LRP6
MEK1/2_pS217_pS221	5604,5605	Rabbit	Yes	CFC3,MAPKK1,MEK1,MKK1,PRKMK1,MAP2K1,CFC4,MAPKK2,MEK2,MKK2,PRKMK2,MAP2K2
MERIT40_pS29	29086	Rabbit	Yes	C19orf62,HSPC142,MERIT40,NBA1,BABAM1
mTOR_pS2448	2475	Rabbit	Yes	FRAP,FRAP1,FRAP2,RAFT1,RAPT1,SKS,MTOR
Myosin IIa_pS1943	4627	Rabbit	Yes	BDPLT6,DFNA17,EPSTS,FTNS,MATINS,MHA,NMHC-II-A,NMMHC-IIA,NMMHCA,MYH9
NF-kappaB p65_pS536	5970	Rabbit	Yes	CMCU,NFKB3,p65,RELA
p38_MAPK_pT180_pY182	1432,5600,5603,6300	Rabbit	Yes	CSBP,CSBP1,CSBP2,CSPB1,EXIP,Mxi2,PRKM14,PRKM15,RK,SAPK2A,p38,p38ALPHA,MAPK14,P38B,P38BETA2,PRKM11,SAPK2,SAPK2B,p38-2,p38Beta,MAPK11,MAPK 13,MAPK-13,PRKM13,SAPK4,p38delta,MAPK13,ERK-6,ERK3,ERK6,MAPK 12,P38GAMMA,PRKM12,SAPK-3,SAPK3,MAPK12
p44/p42MAPK_pT202_pY204/p42_pT185_pY187	5595,5594	Rabbit	Yes	ERK-1,ERK1,ERT2,HS44KDAP,HUMKER1A,P44ERK1,P44MAPK,PRKM3,p44-ERK1,p44-MAPK,MAPK3,ERK,ERK-2,ERK2,ERT1,MAPK2,P42MAPK,PRKM1,PRKM2,p38,p40,p41,p41mapk,p42-MAPK,MAPK1
PDK1_pS241	5170	Rabbit	Yes	PDK1,PDPK2,PDPK2P,PRO0461,PDPK1
PKCbeta-pan_II_pS660	5579,5578,5583,5580,5588,5581	Rabbit	Yes	PKC-beta,PKCB,PKCI(2),PKCbeta,PRKCB1,PRKCB2,PRKCB,AAG6,PKC-alpha,PKCA,PKCI+/-,PKCalpha,PRKACA,PRKCA,PKC-L,PKCL,PRKCL,nPKC-eta,PRKCH,ALPS3,CVID9,MAY1,PKCD,nPKC-delta,PRKCD,PRKCT,nPKC-theta,PRKCQ,PKCE,nPKC-epsilon,PRKCE
Rb_pS807_pS811	5925	Rabbit	Yes	OSRC,PPP1R130,RB,p105-Rb,pRb,pp110,RB1
Rictor_pT1135	253260	Rabbit	Yes	AVO3,PIA,hAVO3,RICTOR
RPS6_pS235_pS236	6194	Rabbit	Yes	S6,RPS6
RPS6_pS240_pS244	6194	Rabbit	Yes	S6,RPS6
SHP-2_pY542	5781	Rabbit	Yes	BPTP3,CFC,JMML,METCDS,NS1,PTP-1D,PTP2C,SH-PTP2,SH-PTP3,SHP2,PTPN11
Src_pY527	6714	Rabbit	Yes	ASV,SRC1,THC6,c-SRC,p60-Src,SRC
Src_pY416	2534	Rabbit	Yes	SLK,SYN,p59-FYN,FYN
TSC2_pT1462	7249	Rabbit	Yes	LAM,PPP1R160,TSC4,TSC2
ULK1_pS757	8408	Rabbit	Yes	ATG1,ATG1A,UNC51,Unc51.1,hATG1,ULK1
YAP_pS127	10413	Rabbit	Yes	COB1,YAP,YAP2,YAP65,YKI,YAP1
YB1_pS102	4904	Rabbit	Yes	BP-8,CBF-A,CSDA2,CSDB,DBPB,EFI-A,MDR-NF1,NSEP-1,NSEP1,YB-1,YB1,YBX1
Catenin-beta1_pT41_pS45	1499	Rabbit	Yes	CTNNB,EVR7,MRD19,NEDSDV,armadillo,CTNNB1
PI3K_p110beta	5291	Mouse	Yes	P110BETA,PI3K,PI3KBETA,PIK3C1,PIK3CB
PKCalpha	5578	Rabbit	No	AAG6,PKC-alpha,PKCA,PKCI+/-,PKCalpha,PRKACA,PRKCA
PKM2	5315	Rabbit	No	CTHBP,HEL-S-30,OIP3,PK3,PKM2,TCB,THBP1,PKM
PLK1	5347	Rabbit	No	PLK,STPK13,PLK1
PMS2	5395	Rabbit	No	HNPCC4,MLH4,PMS2CL,PMSL2,PMS2
PTEN	5728	Rabbit	No	10q23del,BZS,CWS1,DEC,GLM2,MHAM,MMAC1,PTEN1,PTENbeta,TEP1,PTEN
Rab11	8766,9230	Rabbit	No	YL8,RAB11A,H-YPT3,NDAGSCW,RAB11B
Rad50	10111	Rabbit	No	NBSLD,RAD502,hRad50,RAD50
Rad51	5888	Rabbit	No	BRCC5,FANCR,HRAD51,HsRad51,HsT16930,MRMV2,RAD51A,RECA,RAD51
Rb	5925	Mouse	No	OSRC,PPP1R130,RB,p105-Rb,pRb,pp110,RB1
Rictor	253260	Rabbit	No	AVO3,PIA,hAVO3,RICTOR
RPA32_pS4_pS8	6118	Rabbit	Yes	REPA2,RP-A p32,RP-A p34,RPA32,RPA2
RPS6	6194	Mouse	No	S6,RPS6
SLC1A5	6510	Rabbit	No	AAAT,ASCT2,ATBO,M7V1,M7VS1,R16,RDRC,SLC1A5
Smac/Diablo	56616	Mouse	No	DFNA64,SMAC,DIABLO
Smad1	4086	Rabbit	No	BSP-1,BSP1,JV4-1,JV41,MADH1,MADR1,SMAD1
Smad3	4088	Rabbit	No	HSPC193,HsT17436,JV15-2,LDS1C,LDS3,MADH3,SMAD3
Smad4	4089	Mouse	No	DPC4,JIP,MADH4,MYHRS,SMAD4
Snail	6615	Mouse	No	SLUGH2,SNA,SNAH,SNAIL,SNAIL1,dJ710H13.1,SNAI1
Src	6714	Mouse	No	ASV,SRC1,THC6,c-SRC,p60-Src,SRC
Stat3	6774	Rabbit	No	ADMIO,ADMIO1,APRF,HIES,STAT3
Stat5a	6776	Rabbit	No	MGF,STAT5,STAT5A
STING	6196	Rabbit	No	HU-2,MAPKAPK1C,RSK,RSK3,S6K-alpha,S6K-alpha2,p90-RSK3,p90RSK2,pp90RSK3,RPS6KA2
Syk	6850	Mouse	No	p72-Syk,SYK
Tau	4137	Mouse	No	DDPAC,FTDP-17,MAPTL,MSTD,MTBT1,MTBT2,PPND,PPP1R103,TAU,MAPT
TAZ	25937	Rabbit	No	TAZ,WWTR1
TIGAR	57103	Rabbit	No	C12orf5,FR2BP,TIGAR
TFRC	7037	Rabbit	No	CD71,IMD46,T9,TFR,TFR1,TR,TRFR,p90,TFRC
TransglutaminaseII	7052	Mouse	No	TG(C),TGC,TGM2
TRIM25	7706	Rabbit	No	EFP,RNF147,Z147,ZNF147,TRIM25
TTF-1	7080	Rabbit	No	BCH,BHC,NK-2,NKX2.1,NKX2A,NMTC1,T/EBP,TEBP,TITF1,TTF-1,TTF1,NKX2-1
Tuberin	7249	Rabbit	No	LAM,PPP1R160,TSC4,TSC2
TUFM	7284	Rabbit	No	COXPD4,EF-TuMT,EFTU,P43,TUFM
Tyro3	7301	Rabbit	No	BYK,Dtk,Etk-2,RSE,Rek,Sky,Tif,TYRO3
Histone-H2B-Ubiquitinated	3018	Rabbit	No	H2B.1,H2B/f,H2BFF,HIST1H2BB
VASP	7408	Rabbit	No	VASP
VDAC1	7416	Mouse	No	PORIN,VDAC-1,VDAC1
VEGFR2	3791	Rabbit	No	CD309,FLK1,VEGFR,VEGFR2,KDR
Wee1	7465	Rabbit	No	WEE1A,WEE1hu,WEE1
WIPI1	55062	Rabbit	No	ATG18,ATG18A,WIPI49,WIPI1
XPA	7507	Mouse	No	XP1,XPAC,XPA
XPF	2072	Rabbit	No	ERCC11,FANCQ,RAD1,XFEPS,XPF,ERCC4
ERCC5	2073	Rabbit	No	COFS3,ERCC5-201,ERCM2,UVDR,XPG,XPGC,ERCC5
Zap-70	7535	Rabbit	No	ADMIO2,IMD48,SRK,STCD,STD,TZK,ZAP-70,ZAP70
Actin_beta	60	Rabbit	No	BRWS1,PS1TP5BP1,ACTB
Catenin-beta1	1499	Rabbit	No	CTNNB,EVR7,MRD19,NEDSDV,armadillo,CTNNB1
14-3-3-z	7534	Mouse	No	14-3-3-zeta,HEL-S-3,HEL-S-93,HEL4,KCIP-1,YWHAD,YWHAZ
4E-BP1	1978	Rabbit	No	4E-BP1,4EBP1,BP-1,PHAS-I,EIF4EBP1
AceCS1	55902	Rabbit	No	ACAS2,ACECS,ACS,ACSA,dJ1161H23.1,ACSS2
Akt1	207	Rabbit	No	AKT,CWS6,PKB,PKB-ALPHA,PRKBA,RAC,RAC-ALPHA,AKT1
Akt2	208	Rabbit	No	HIHGHH,PKBB,PKBBETA,PRKBB,RAC-BETA,AKT2
ASNS	440	Rabbit	No	ASNSD,TS11,ASNS
ATR	545	Rabbit	No	FCTCS,FRP1,MEC1,SCKL,SCKL1,ATR
CD171	3897	Mouse	No	CAML1,CD171,HSAS,HSAS1,MASA,MIC5,N-CAM-L1,N-CAML1,NCAM-L1,S10,SPG1,L1CAM
CD26	1803	Rabbit	No	ADABP,ADCP2,CD26,DPPIV,TP103,DPP4
Cdc6	990	Rabbit	No	CDC18L,HsCDC18,HsCDC6,MGORS5,CDC6
CHD1L	9557	Rabbit	No	ALC1,CHDL,CHD1L
Complex-II-Subunit	6390	Mouse	No	CWS2,IP,PGL4,SDH,SDH1,SDH2,SDHIP,SDHB
DDR1	780	Rabbit	No	CAK,CD167,DDR,EDDR1,HGK2,MCK10,NEP,NTRK4,PTK3,PTK3A,RTK6,TRKE,DDR1
DNA Polymerase_g	5428	Rabbit	No	MDP1,MIRAS,MTDPS4A,MTDPS4B,PEO,POLG1,POLGA,SANDO,SCAE,POLG
DNMT1	1786	Rabbit	No	ADCADN,AIM,CXXC9,DNMT,HSN1E,MCMT,m.HsaI,DNMT1
DRP1	10059	Rabbit	No	DLP1,DRP1,DVLP,DYMPLE,EMPF,EMPF1,HDYNIV,OPA5,DNM1L
Enolase-2	2026	Rabbit	No	HEL-S-279,NSE,ENO2
EphR_A2	1969	Rabbit	No	ARCC2,CTPA,CTPP1,CTRCT6,ECK,EPHA2
Erk5	5598	Rabbit	No	BMK1,ERK4,ERK5,PRKM7,MAPK7
ERRa	2101	Rabbit	No	ERR1,ERRa,ERRalpha,ESRL1,NR3B1,ESRRA
EVI1	2122	Rabbit	No	AML1-EVI-1,EVI1,KMT8E,MDS1,MDS1-EVI1,PRDM3,RUSAT2,MECOM
G6PD	2539	Rabbit	No	G6PD1,G6PD
HMHA1	23526	Rabbit	No	HA-1,HLA-HA1,HMHA1,ARHGAP45
KAP1	10155	Rabbit	No	KAP1,PPP1R157,RNF96,TF1B,TIF1B,TRIM28
Lasu1	10075	Rabbit	No	ARF-BP1,HECTH9,HSPC272,Ib772,LASU1,MULE,URE-B1,UREB1,HUWE1
MEK2	5605	Rabbit	No	CFC4,MAPKK2,MEK2,MKK2,PRKMK2,MAP2K2
MITF	4286	Rabbit	No	CMM8,COMMAD,MI,WS2,WS2A,bHLHe32,MITF
Mitofusin-1	55669	Rabbit	No	hfzo1,hfzo2,MFN1
Mitofusin-2	9927	Rabbit	No	CMT2A,CMT2A2,CMT2A2A,CMT2A2B,CPRP1,HMSN6A,HSG,MARF,MFN2
MLKL	197259	Rabbit	No	hMLKL,MLKL
MMP14	4323	Rabbit	No	MMP-14,MMP-X1,MT-MMP,MT-MMP 1,MT1-MMP,MT1MMP,MTMMP1,WNCHRS,MMP14
NQO1	1728	Mouse	No	DHQU,DIA4,DTD,NMOR1,NMORI,QR1,NQO1
p38a_MAPK	1432	Mouse	No	CSBP,CSBP1,CSBP2,CSPB1,EXIP,Mxi2,PRKM14,PRKM15,RK,SAPK2A,p38,p38ALPHA,MAPK14
PERK	9451	Rabbit	No	PEK,PERK,WRS,EIF2AK3
PHLPP	23239	Rabbit	No	PHLPP,PLEKHE1,PPM3A,SCOP,PHLPP1
PLC-gamma1	5335	Rabbit	No	NCKAP3,PLC-II,PLC1,PLC148,PLCgamma1,PLCG1
PTPN12	5782	Rabbit	No	PTP-PEST,PTPG1,PTPN12
PYGB	5834	Rabbit	No	GPBB,PYGB
RSK1	6195	Rabbit	No	HU-1,MAPKAPK1A,RSK,RSK1,p90Rsk,RPS6KA1
SGK1	6446	Rabbit	No	SGK,SGK1
SGK3	23678	Rabbit	No	CISK,SGK2,SGKL,SGK3
SHP-2	5781	Rabbit	No	BPTP3,CFC,JMML,METCDS,NS1,PTP-1D,PTP2C,SH-PTP2,SH-PTP3,SHP2,PTPN11
SOX17	64321	Rabbit	No	VUR3,SOX17
TRIP13	9319	Rabbit	No	16E1BP,MVA3,TRIP13
Vinculin	7414	Mouse	No	CMD1W,CMH15,HEL114,MV,MVCL,VCL
4E-BP1_pT37_pT46	1978	Rabbit	Yes	4E-BP1,4EBP1,BP-1,PHAS-I,EIF4EBP1
PKCalpha/beta II_pT638_pT641	5578	Rabbit	Yes	AAG6,PKC-alpha,PKCA,PKCI+/-,PKCalpha,PRKACA,PRKCA
SerpinB2	5055	Rabbit	No	HsT1201,PAI,PAI-2,PAI2,PLANH2,SERPINB2
TPX2	22974	Rabbit	No	C20orf1,C20orf2,DIL-2,DIL2,FLS353,GD:C20orf1,HCA519,HCTP4,REPP86,p100,TPX2
CD86	942	Rabbit	No	B7-2,B7.2,B70,CD28LG2,LAB72,CD86
Akt3	10000	Rabbit	No	MPPH,MPPH2,PKB-GAMMA,PKBG,PRKBG,RAC-PK-gamma,RAC-gamma,STK-2,AKT3
Tubulin_beta	10381	Rabbit	No	CDCBM,CDCBM1,CFEOM3,CFEOM3A,FEOM3,TUBB4,beta-4,TUBB3
Catenin-beta1_pS33_pS37	60	Rabbit	Yes	BRWS1,PS1TP5BP1,ACTB
Chk1_pS345	1111	Rabbit	Yes	CHK1,CHEK1
c-Met	4233	Mouse	No	AUTS9,DFNB97,HGFR,RCCP2,c-Met,MET
Coup-TFII	7026	Rabbit	No	ARP-1,ARP1,CHTD4,COUPTF2,COUPTFB,COUPTFII,NF-E3,SVP40,TFCOUP2,NR2F2
DUSP4	1846	Rabbit	No	HVH2,MKP-2,MKP2,TYP,DUSP4
EGFR_pY1016	1956	Rabbit	Yes	ERBB,ERBB1,HER1,NISBD2,PIG61,mENA,EGFR
EGFR_pY1068	1956	Rabbit	Yes	ERBB,ERBB1,HER1,NISBD2,PIG61,mENA,EGFR
GSK-3beta	2932	Mouse	No	GSK3B
GSK-3beta_pS9	2932	Rabbit	Yes	GSK3B
HER2_pY1196	2064	Rabbit	Yes	CD340,HER-2,HER-2/neu,HER2,MLN 19,NEU,NGL,TKR1,ERBB2
HER2_pY1222	2064	Rabbit	Yes	CD340,HER-2,HER-2/neu,HER2,MLN 19,NEU,NGL,TKR1,ERBB2
IGF1R_pY1135_pY1136	3480	Rabbit	Yes	CD221,IGFIR,IGFR,JTK13,IGF1R
IGF-1R-beta	3480	Rabbit	No	CD221,IGFIR,IGFR,JTK13,IGF1R
LAG3	3902	Rabbit	No	CD223,LAG3
p44/42MAPK_pT202_pT204	5595,5594	Rabbit	Yes	ERK-1,ERK1,ERT2,HS44KDAP,HUMKER1A,P44ERK1,P44MAPK,PRKM3,p44-ERK1,p44-MAPK,MAPK3,ERK,ERK-2,ERK2,ERT1,MAPK2,P42MAPK,PRKM1,PRKM2,p38,p40,p41,p41mapk,p42-MAPK,MAPK1
p44/42MAPK_pT202_pT185_pY204_pY187	5595,5594	Rabbit	Yes	ERK-1,ERK1,ERT2,HS44KDAP,HUMKER1A,P44ERK1,P44MAPK,PRKM3,p44-ERK1,p44-MAPK,MAPK3,ERK,ERK-2,ERK2,ERT1,MAPK2,P42MAPK,PRKM1,PRKM2,p38,p40,p41,p41mapk,p42-MAPK,MAPK1
PEA-15	8682	Rabbit	No	HMAT1,HUMMAT1H,MAT1,MAT1H,PEA-15,PED,PED-PEA15,PED/PEA15,PEA15
PDGFRalpha_pY849_pY857	5156	Rabbit	Yes	CD140A,PDGFR-2,PDGFR2,PDGFRA
PKCalpha_pS657	5578	Rabbit	Yes	AAG6,PKC-alpha,PKCA,PKCI+/-,PKCalpha,PRKACA,PRKCA
PKCδ_pS664	5580	Rabbit	Yes	ALPS3,CVID9,MAY1,PKCD,nPKC-delta,PRKCD
Puma	27113	Rabbit	No	JFY-1,JFY1,PUMA,BBC3
Raf1_pS296	5894	Rabbit	Yes	CMD1NN,CRAF,NS5,Raf-1,c-Raf,RAF1
Raf1_pS621	5894	Rabbit	Yes	CMD1NN,CRAF,NS5,Raf-1,c-Raf,RAF1
ROS1	6098	Rabbit	No	MCF3,ROS,c-ros-1,ROS1
RSK1/RSK2/RSK3	6197,6196,6195	Rabbit	No	CLS,HU-3,ISPK-1,MAPKAPK1B,MRX19,RSK,RSK2,S6K-alpha3,p90-RSK2,pp90RSK2,RPS6KA3,HU-2,MAPKAPK1C,RSK,RSK3,S6K-alpha,S6K-alpha2,p90-RSK3,p90RSK2,pp90RSK3,RPS6KA2,HU-1,MAPKAPK1A,RSK,RSK1,p90Rsk,RPS6KA1
Stat5a_pS726	6776	Rabbit	Yes	MGF,STAT5,STAT5A
Topoisomerase2-alpha	7153	Rabbit	No	TOP2,TP2A,TOP2A
XIAP	331	Rabbit	No	API3,BIRC4,IAP-3,ILP1,MIHA,XLP2,hIAP-3,hIAP3,XIAP
Akt1_pS473	207	Rabbit	Yes	AKT,CWS6,PKB,PKB-ALPHA,PRKBA,RAC,RAC-ALPHA,AKT1
CDK9	1025	Rabbit	No	C-2k,CDC2L4,CTK1,PITALRE,TAK,CDK9
CENP-A	1058	Rabbit	No	CENP-A,CenH3,CENPA
PAK4_pS474_PAK5_pS602_PAK6_pS560	10298,57144,56924	Rabbit	Yes	PAK4,PAK7,PAK5,PAK5,PAK6
ALKBH5	54890	Rabbit	No	ABH5,OFOXD,OFOXD1,ALKBH5
FTO	79068	Rabbit	No	ALKBH9,BMIQ14,GDFD,FTO
METTL3	56339	Rabbit	No	IME4,M6A,MT-A70,Spo8,hMETTL3,METTL3
WTAP	9589	Rabbit	No	Mum2,WTAP
YTHDF2	51441	Rabbit	No	CAHL,HGRG8,NY-REN-2,YTHDF2
GRB2	2885	Rabbit	No	ASH,EGFRBP-GRB2,Grb3-3,MST084,MSTP084,NCKAP2,GRB2
SIRPa	140885	Rabbit	No	BIT,CD172A,MFR,MYD-1,P84,PTPNS1,SHPS1,SIRP,SIRPA
LCN2	3934	Rabbit	No	24p3,MSFI,NGAL,p25,LCN2
SFRP1	6422	Rabbit	No	FRP,FRP-1,FRP1,FrzA,SARP2,SFRP1
Rad17_pS645	5884	Rabbit	Yes	CCYC,HRAD17,R24L,RAD17SP,RAD24,RAD17
E-Cadherin	999	Rabbit	No	Arc-1,BCDS1,CD324,CDHE,ECAD,LCAM,UVO,CDH1
KAT2A	2648	Rabbit	No	GCN5,GCN5L2,PCAF-b,hGCN5,KAT2A
HSP70	3303	Rabbit	No	HEL-S-103,HSP70-1,HSP70-1A,HSP70-2,HSP70.1,HSP70.2,HSP70I,HSP72,HSPA1,HSPA1A
CDK1_pY15	983	Rabbit	Yes	CDC2,CDC28A,P34CDC2,CDK1
Hsp27_pS82	3315	Rabbit	Yes	CMT2F,HEL-S-102,HMN2B,HS.76067,HSP27,HSP28,Hsp25,SRP27,HSPB1
Sox2	6657	Rabbit	No	ANOP3,MCOPS3,SOX2
Dvl3	1857	Rabbit	No	DRS3,DVL3
CD63	967	Rabbit	No	LAMP-3,ME491,MLA1,OMA81H,TSPAN30,CD63
TSG101	7251	Rabbit	No	TSG10,VPS23,TSG101
AURKA_pT288	6790	Rabbit	Yes	AIK,ARK1,AURA,BTAK,PPP1R47,STK15,STK6,STK7,AURKA
CASP8	841	Rabbit	No	ALPS2B,CAP4,Casp-8,FLICE,MACH,MCH5,CASP8
MLST8	64223	Rabbit	No	GBL,GbetaL,LST8,POP3,WAT1,MLST8
SMAD3_pS423_pS425	4088	Rabbit	Yes	HSPC193,HsT17436,JV15-2,LDS1C,LDS3,MADH3,SMAD3
eIF4A	1973,1974,9775	Rabbit	No	DDX2A,EIF-4A,EIF4A,eIF-4A-I,eIF4A-I,EIF4A1,BM-010,DDX2B,EIF4A,EIF4F,eIF-4A-II,eIF4A-II,EIF4A2,DDX48,Fal1,MUK34,NMP265,NUK34,RCPS,eIF-4A-III,eIF4A-III,eIF4AIII,EIF4A3
PD-1	5133	Rabbit	No	CD279,PD-1,PD1,SLEB2,hPD-1,hPD-l,hSLE1,PDCD1
PRKAB1	5564	Rabbit	No	AMPK,HAMPKb,PRKAB1
CASP6	839	Rabbit	No	MCH2,CASP6
CD5	921	Rabbit	No	LEU1,T1,CD5
INPP4B	8821	Rabbit	No	INPP4B
JUN_pS63	3725	Rabbit	Yes	AP-1,AP1,c-Jun,p39,JUN
LCK_pT505	3532	Rabbit	Yes	IGKV1/OR-2,IGKV1OR2,IGKVPZ2,IGKV1OR-2
AURKA	6790	Rabbit	No	AIK,ARK1,AURA,BTAK,PPP1R47,STK15,STK6,STK7,AURKA
HSPA9	3313	Rabbit	No	CRP40,CSA,EVPLS,GRP-75,GRP75,HEL-S-124m,HSPA9B,MOT,MOT2,MTHSP75,PBP74,SAAN,SIDBA4,HSPA9
BRCA1	672	Rabbit	No	BRCAI,BRCC1,BROVCA1,FANCS,IRIS,PNCA4,PPP1R53,PSCP,RNF53,BRCA1
CDK2	1017	Rabbit	No	CDKN2,p33(CDK2),CDK2
PALB2	79728	Rabbit	No	FANCN,PNCA3,PALB2
RAD51D	5892	Rabbit	No	BROVCA4,R51H3,RAD51L3,TRAD,RAD51D
RAD54L	8438	Rabbit	No	HR54,RAD54A,hHR54,hRAD54,RAD54L
Annexin A2	302	Rabbit	No	ANX2,ANX2L4,CAL1H,HEL-S-270,LIP2,LPC2,LPC2D,P36,PAP-IV,ANXA2
Fas	355	Rabbit	No	ALPS1A,APO-1,APT1,CD95,FAS1,FASTM,TNFRSF6,FAS
