## Supplementary File 4 for "Parallel Analyses by Mass Spectrometry (MS) and Reverse Phase Protein Array (RPPA) Reveal Complementary Proteomic Profiles in Triple-Negative Breast Cancer (TNBC) Patient Tissues and Cell Cultures"

### Sheet: Sheet 1
SampleID	Lysate Concentration(mg/mL)	Protein yield(μg/mg)
Peritumor1	5.73	114.6
Peritumor2	1.69	33.8
Peritumor3	2.6	52
Peritumor4	4.73	94.6
Peritumor5	5.52	110.4
Peritumor6	4.91	98.2
Peritumor7	5.47	109.4
TNBC1	5.26	105.2
TNBC2	2.75	55
TNBC3	4.76	95.2
TNBC4	3.78	75.6
TNBC5	3.43	68.6
TNBC6	3.7	74
TNBC7	1.35	27
