## Supplementary File 6 for "Parallel Analyses by Mass Spectrometry (MS) and Reverse Phase Protein Array (RPPA) Reveal Complementary Proteomic Profiles in Triple-Negative Breast Cancer (TNBC) Patient Tissues and Cell Cultures"

### Sheet: MS Peritumor_VS_TNBC DE
Target	Log2FC	Pvalue	Adjusted.pvalue	-log10 pvalue	-log10 adjusted pvalue
Q7Z4V5	-1.53193	0.0263837	0.0742757	1.57866	1.12915
P32320	-2.16024	0.0270719	0.0744997	1.56748	1.12785
Q9UHK6	-1.62177	0.0119038	0.0623275	1.92431	1.20532
Q92828	-1.62613	0.00764104	0.061143	2.11685	1.21365
Q16740	-2.66798	0.0191377	0.068765	1.71811	1.16263
Q86YZ3	-1.95493	0.0197232	0.0692233	1.70502	1.15975
Q86VD1	-1.55912	0.0118816	0.0623275	1.92513	1.20532
Q9P032	-1.6916	0.00907521	0.061143	2.04214	1.21365
Q9NZ43	-2.21366	0.00187704	0.061143	2.72653	1.21365
Q9UMX5	-1.93923	0.00351149	0.061143	2.45451	1.21365
P59768	-2.23842	0.00322422	0.061143	2.49158	1.21365
P37268	-1.6038	0.0151929	0.0653187	1.81836	1.18496
P51687	-1.5631	0.00354527	0.061143	2.45035	1.21365
P20292	-2.3026	0.00750543	0.061143	2.12462	1.21365
Q9P2I0	-1.51278	0.0218761	0.0709116	1.66003	1.14928
C9JRZ8	-1.53327	0.0124068	0.0624533	1.90634	1.20444
P30740	-1.603	0.0172805	0.0666018	1.76244	1.17651
P34896	-2.06068	0.00297027	0.061143	2.5272	1.21365
Q9NZD2	-2.21466	0.0152172	0.0653187	1.81766	1.18496
P27918	-1.65975	0.0373809	0.0835368	1.42735	1.07812
O14744	-2.0026	0.0293019	0.0762733	1.5331	1.11763
P20061	-1.91671	0.00106147	0.061143	2.97409	1.21365
Q92667	-1.83604	0.00380411	0.061143	2.41975	1.21365
P49916	-1.60188	0.000410444	0.061143	3.38675	1.21365
P17927	-1.51709	0.0351803	0.0820214	1.4537	1.08607
O43252	-1.69481	0.0121263	0.0623275	1.91627	1.20532
P08582	-1.63606	0.00793229	0.061143	2.1006	1.21365
Q9UKG9	-1.60165	0.00694184	0.061143	2.15853	1.21365
P49585	-1.97143	0.0299015	0.0765265	1.52431	1.11619
Q658N2	-1.71236	0.00496499	0.061143	2.30408	1.21365
A0A0B4J1U3	-1.55814	0.00578093	0.061143	2.238	1.21365
Q9UHY1	-1.51968	0.00175468	0.061143	2.7558	1.21365
O75439	-1.50912	0.0261361	0.0740383	1.58276	1.13054
Q8NFU4	-1.5772	0.0282173	0.0755768	1.54948	1.12161
O00515	-1.61335	0.028013	0.0753276	1.55264	1.12305
P30047	-2.21299	0.00841989	0.061143	2.07469	1.21365
Q9Y3E5	-1.78542	0.0160842	0.0658538	1.7936	1.18142
P27694	-1.79396	0.0090373	0.061143	2.04396	1.21365
P17568	-2.24074	0.0146378	0.0646961	1.83452	1.18912
Q9H5X1	-1.56585	0.0251304	0.0737956	1.5998	1.13197
Q9UI08	-1.59041	0.0199015	0.0692233	1.70111	1.15975
Q9BWT7	-1.57964	0.0109242	0.061143	1.96161	1.21365
O15382	-1.86284	0.0247459	0.0736687	1.6065	1.13272
O60762	-1.81511	0.0197321	0.0692233	1.70483	1.15975
P16885	-1.66532	0.000132468	0.0571818	3.87789	1.24274
Q9Y3D6	-1.56508	0.00633102	0.061143	2.19853	1.21365
Q16630	-1.59123	0.019824	0.0692233	1.70281	1.15975
Q9HC35	-1.876	0.0332187	0.080692	1.47862	1.09317
Q9C0C2	-1.52268	0.0479681	0.0943312	1.31905	1.02534
Q06124	-1.66087	0.00673191	0.061143	2.17186	1.21365
P83111	-1.92218	0.0259816	0.0740383	1.58533	1.13054
Q9H2K8	-1.5073	0.000698903	0.061143	3.15558	1.21365
Q13361	-1.53349	0.012499	0.0624533	1.90313	1.20444
O00161	-1.53337	0.0053966	0.061143	2.26788	1.21365
Q32P28	-2.58278	0.0285519	0.0758869	1.54436	1.11983
Q13242	-2.24559	0.0103238	0.061143	1.98616	1.21365
Q9UI09	-1.62043	0.0379155	0.0837699	1.42118	1.07691
P54920	-1.86972	0.0165222	0.0658538	1.78193	1.18142
P08962	-1.5392	0.0110373	0.061143	1.95714	1.21365
Q9Y5S9	-1.53063	0.0148898	0.0652517	1.82711	1.18541
Q9UBV2	-1.72863	0.0456726	0.0921001	1.34034	1.03574
Q05655	-1.61201	0.034954	0.0819195	1.4565	1.08661
Q9BWD1	-1.76215	0.0161593	0.0658538	1.79158	1.18142
Q15424	-1.57411	0.0174913	0.0669165	1.75718	1.17447
Q86X55	-1.57404	0.0276227	0.0750458	1.55873	1.12467
O95292	-1.6554	0.0271669	0.0746153	1.56596	1.12717
Q13435	-1.60617	0.0273844	0.0746586	1.5625	1.12692
Q9NRN7	-1.56625	0.0277293	0.0750458	1.55706	1.12467
Q04637	-1.64794	0.00673913	0.061143	2.1714	1.21365
P47914	-1.87455	0.00208756	0.061143	2.68036	1.21365
Q13232	-1.90967	0.0185381	0.0682982	1.73194	1.16559
Q9NZB2	-2.05914	0.0467317	0.0927769	1.33039	1.03256
P13995	-1.98819	0.012086	0.0623275	1.91772	1.20532
P46379	-1.69977	0.0379291	0.0837699	1.42103	1.07691
P78344	-1.83043	0.0219431	0.0709116	1.6587	1.14928
Q9HAV7	-1.95602	0.0485691	0.0947885	1.31364	1.02324
Q9UNF0	-1.6395	0.0384059	0.0842493	1.4156	1.07443
O75533	-1.73382	0.0129092	0.0624533	1.8891	1.20444
Q92900	-1.69971	0.0242479	0.0732698	1.61533	1.13507
Q04941	-1.93937	0.0143822	0.0645599	1.84217	1.19004
O95299	-2.27064	0.0349462	0.0819195	1.4566	1.08661
Q2TAA2	-1.5296	0.0201546	0.0692233	1.69563	1.15975
Q86UE4	-1.689	0.0151603	0.0653187	1.81929	1.18496
Q9UBS4	-1.76692	0.0270744	0.0744997	1.56744	1.12785
P34059	-1.85142	0.0278428	0.0751785	1.55529	1.12391
P13762	-1.60167	0.00239715	0.061143	2.6203	1.21365
Q6PI48	-1.71768	0.0228804	0.0713371	1.64054	1.14668
Q9NQW7	-1.90093	0.00191255	0.061143	2.71839	1.21365
O60218	-2.48567	0.00961825	0.061143	2.0169	1.21365
P57737	-1.84034	0.0144909	0.0645599	1.83891	1.19004
P57735	-1.93175	0.00951818	0.061143	2.02145	1.21365
Q9Y6Q5	-1.82499	0.031856	0.0789427	1.49681	1.10269
O15372	-1.6233	0.00197133	0.061143	2.70524	1.21365
P56192	-2.25204	0.00329107	0.061143	2.48266	1.21365
Q9Y6M9	-1.89371	0.00662605	0.061143	2.17874	1.21365
Q9NX63	-2.51576	0.0258731	0.0740383	1.58715	1.13054
Q96QR8	-2.00184	0.0199529	0.0692233	1.69999	1.15975
Q8IZ83	-1.61798	0.00827642	0.061143	2.08216	1.21365
P62993	-1.64991	0.0200926	0.0692233	1.69696	1.15975
Q2TAY7	-1.64286	0.0110482	0.061143	1.95671	1.21365
P35659	-1.87595	0.0229534	0.0713371	1.63915	1.14668
Q53H96	-1.96217	0.0121935	0.0623275	1.91387	1.20532
P61916	-1.70111	0.0279168	0.0752387	1.55414	1.12356
Q9Y5L4	-2.22701	0.0465742	0.0927188	1.33185	1.03283
Q8N131	-1.68775	0.00693753	0.061143	2.15879	1.21365
P16278	-2.12211	0.0218974	0.0709116	1.65961	1.14928
Q14761	-1.71617	0.00491232	0.061143	2.30871	1.21365
O94776	-1.77216	0.0130047	0.0624533	1.8859	1.20444
Q9H6Z4	-1.90611	0.0293877	0.0763113	1.53183	1.11741
Q9NSE4	-1.86712	0.00931366	0.061143	2.03088	1.21365
Q8N5K1	-2.06793	0.0117832	0.0623275	1.92874	1.20532
P32456	-1.74718	0.0410541	0.0873706	1.38664	1.05863
Q8TCJ2	-1.78584	0.0370965	0.0834418	1.43067	1.07862
Q13409	-1.66125	0.0342625	0.08149	1.46518	1.0889
P53582	-1.66232	0.013507	0.0632604	1.86944	1.19887
P11717	-2.2242	0.0228925	0.0713371	1.64031	1.14668
Q7L1Q6	-2.51898	0.0238977	0.0729171	1.62164	1.13717
O00743	-1.90509	0.0107558	0.061143	1.96836	1.21365
Q8WZA9	-1.59722	0.0218024	0.0709116	1.6615	1.14928
O95139	-1.78425	0.03339	0.0807186	1.47638	1.09303
P61326	-1.69865	0.0133562	0.0630893	1.87432	1.20004
P43034	-1.65391	0.0151286	0.0653187	1.8202	1.18496
Q8N138	-1.74541	0.0374348	0.0835368	1.42672	1.07812
O60869	-1.87882	0.0318792	0.0789427	1.49649	1.10269
O60684	-1.64811	0.034429	0.08149	1.46308	1.0889
Q14498	-1.66929	0.028037	0.0753276	1.55227	1.12305
Q9H8S9	-1.82835	0.0165134	0.0658538	1.78216	1.18142
P09661	-1.55012	0.0187445	0.068765	1.72713	1.16263
Q9UNZ2	-1.50599	0.0247971	0.073677	1.6056	1.13267
Q9BQ04	-1.75424	0.004499	0.061143	2.34688	1.21365
Q15020	-1.51527	0.0327937	0.0802036	1.48421	1.09581
Q96G23	-1.65475	0.016925	0.0662173	1.77147	1.17903
Q13148	-1.51897	0.0183207	0.068196	1.73706	1.16624
A0PJK1	-1.54761	0.000585961	0.061143	3.23213	1.21365
O00429	-2.02152	0.0191178	0.068765	1.71856	1.16263
Q96PU8	-1.58563	0.00609635	0.061143	2.21493	1.21365
Q9NS87	-1.58563	0.00609635	0.061143	2.21493	1.21365
Q6PIU2	-1.61776	0.0132244	0.0628209	1.87862	1.2019
P49903	-1.55457	0.0163508	0.0658538	1.78646	1.18142
O95433	-1.67634	0.00475888	0.061143	2.3225	1.21365
Q9Y6K5	-2.03343	0.0233178	0.0722214	1.63231	1.14133
Q13526	-1.649	0.0286847	0.0758869	1.54235	1.11983
P09543	-2.01261	0.00342416	0.061143	2.46545	1.21365
Q13310	-2.05003	0.0199602	0.0692233	1.69984	1.15975
Q15005	-1.92704	0.0454808	0.0920275	1.34217	1.03608
Q8TCS8	-2.29897	0.019148	0.068765	1.71788	1.16263
Q9BXW7	-1.70502	0.00450374	0.061143	2.34643	1.21365
Q9H9B4	-1.90435	0.0305001	0.0775223	1.5157	1.11057
P26196	-2.40466	0.028555	0.0758869	1.54432	1.11983
P05067	-2.15825	0.0451961	0.0918101	1.3449	1.03711
P53992	-1.77051	0.0333336	0.0807186	1.47712	1.09303
P26368	-1.63582	0.014094	0.0639923	1.85097	1.19387
Q86XP3	-2.28155	0.0196543	0.0692233	1.70654	1.15975
Q00169	-2.17718	0.00478814	0.061143	2.31983	1.21365
O14980	-2.17021	0.0407713	0.0871268	1.38965	1.05985
Q9Y5P6	-1.87257	0.00517616	0.061143	2.28599	1.21365
Q9UQE7	-1.84256	0.0291121	0.0759386	1.53593	1.11954
Q92905	-1.53539	0.0421734	0.0888763	1.37496	1.05121
Q96HS1	-1.79174	0.0318819	0.0789427	1.49646	1.10269
P13284	-1.61137	0.0413102	0.0877503	1.38394	1.05675
P17812	-1.6848	0.0324337	0.0796239	1.489	1.09896
P61086	-1.78954	0.0286776	0.0758869	1.54246	1.11983
Q9UH65	-1.98104	0.0120489	0.0623275	1.91905	1.20532
Q15369	-2.69288	0.00777625	0.061143	2.10923	1.21365
P50238	-1.72369	0.0165565	0.0658538	1.78103	1.18142
Q8NCW5	-2.35294	0.0149342	0.0652517	1.82582	1.18541
O95159	-1.71003	0.0407454	0.0871268	1.38992	1.05985
Q15126	-2.00911	0.00321271	0.061143	2.49313	1.21365
Q8NC51	-1.69154	0.0105635	0.061143	1.97619	1.21365
Q9BXP5	-2.12595	0.00809661	0.061143	2.0917	1.21365
P17612	-1.78687	0.0488917	0.0949247	1.31076	1.02262
Q9BQB6	-1.59505	0.0090237	0.061143	2.04462	1.21365
P61221	-1.88872	0.00428823	0.061143	2.36772	1.21365
Q5TIA1	-1.72773	0.00785524	0.061143	2.10484	1.21365
Q96A72	-1.79989	0.00553911	0.061143	2.25656	1.21365
O43747	-2.29591	0.00842187	0.061143	2.07459	1.21365
P61009	-2.1827	0.0189647	0.068765	1.72205	1.16263
Q9NX46	-2.01808	0.00176877	0.061143	2.75233	1.21365
O15498	-1.95252	0.0160474	0.0658538	1.79459	1.18142
P35813	-2.09429	0.0202378	0.0692233	1.69384	1.15975
O43684	-1.95326	0.00548954	0.061143	2.26046	1.21365
Q8IV08	-1.78429	0.0139676	0.0638027	1.85488	1.19516
Q14141	-2.08484	0.0162687	0.0658538	1.78865	1.18142
P08579	-2.14202	0.0245837	0.0734958	1.60935	1.13374
Q9UBQ5	-2.01177	0.0425278	0.0895503	1.37133	1.04793
P05362	-2.08699	0.0487945	0.0948783	1.31163	1.02283
Q8NHP8	-2.22802	0.0300655	0.0768033	1.52193	1.11462
P54136	-2.46095	0.0161701	0.0658538	1.79129	1.18142
Q9H2A2	-2.109	0.00141499	0.061143	2.84925	1.21365
Q13155	-1.92224	0.00189519	0.061143	2.72235	1.21365
Q9BY44	-2.34665	0.0208753	0.0700351	1.68037	1.15468
P68400	-1.68921	0.0191352	0.068765	1.71817	1.16263
Q8WUY1	-2.29462	0.0138073	0.0637451	1.85989	1.19555
Q99442	-1.73246	0.0219004	0.0709116	1.65955	1.14928
Q9HB40	-2.17889	0.0254738	0.0740383	1.59391	1.13054
Q9BS40	-1.51172	0.028917	0.0759386	1.53885	1.11954
Q14566	-2.00404	0.0309637	0.0779008	1.50915	1.10846
Q9NZK5	-1.58066	0.00786835	0.061143	2.10412	1.21365
P11117	-1.5228	0.0394982	0.0860389	1.40342	1.06531
Q15056	-1.79656	0.00608172	0.061143	2.21597	1.21365
P31153	-1.95125	0.0100449	0.061143	1.99805	1.21365
P49841	-1.80116	0.0486001	0.0947885	1.31336	1.02324
Q9UBT2	-1.96797	0.00368803	0.061143	2.43321	1.21365
P28070	-1.64513	0.0343283	0.08149	1.46435	1.0889
P28074	-1.94974	0.0256574	0.0740383	1.59079	1.13054
P49747	-2.73132	0.0221296	0.0709116	1.65503	1.14928
Q9UHL4	-2.57965	0.0239981	0.0730779	1.61982	1.13621
P62191	-1.72155	0.0306378	0.0777199	1.51374	1.10947
O95169	-1.89247	0.0123473	0.0624533	1.90843	1.20444
O75569	-1.9487	0.00680568	0.061143	2.16713	1.21365
Q92973	-1.998	0.00449897	0.061143	2.34689	1.21365
Q14152	-2.26627	0.00571252	0.061143	2.24317	1.21365
Q16881	-2.82122	0.0268727	0.0744997	1.57069	1.12785
O94925	-1.67886	0.0129158	0.0624533	1.88888	1.20444
P12270	-1.94973	0.0144618	0.0645599	1.83978	1.19004
P54577	-1.61138	0.0382538	0.0841779	1.41733	1.0748
O43920	-1.69772	0.0163331	0.0658538	1.78693	1.18142
P61081	-2.33768	0.0257923	0.0740383	1.58851	1.13054
O60234	-1.97192	0.0166019	0.0658538	1.77984	1.18142
Q9NUQ9	-1.51971	0.00897711	0.061143	2.04686	1.21365
P15954	-2.1636	0.0325578	0.079853	1.48734	1.09771
Q58FF6	-2.0309	0.0127891	0.0624533	1.89316	1.20444
O15127	-2.07305	0.0132433	0.0628209	1.878	1.2019
P17050	-1.56626	0.00112769	0.061143	2.94781	1.21365
Q12765	-1.68695	0.0171582	0.0662293	1.76553	1.17895
Q86UX7	-2.7625	0.0196787	0.0692233	1.706	1.15975
P31689	-2.13074	0.0116871	0.0622832	1.93229	1.20563
Q99829	-1.73163	0.0252645	0.0740178	1.59749	1.13066
Q5JPE7	-1.60193	0.048475	0.0947885	1.31448	1.02324
Q9NVI7	-2.79171	0.0157504	0.0658197	1.80271	1.18164
Q9BVG4	-1.90567	0.0410334	0.0873706	1.38686	1.05863
Q13564	-1.72218	0.00891515	0.061143	2.04987	1.21365
P09619	-1.59191	0.0164485	0.0658538	1.78387	1.18142
Q5TEJ8	-1.90815	0.0137506	0.0637421	1.86168	1.19557
Q53GS9	-1.89984	0.0168205	0.0661229	1.77416	1.17965
Q15833	-1.85373	0.0394731	0.0860389	1.4037	1.06531
Q9NS69	-1.84145	0.0408944	0.0873178	1.38834	1.0589
O60232	-1.75951	0.0191692	0.068765	1.7174	1.16263
Q14166	-2.5093	0.0048987	0.061143	2.30992	1.21365
Q9NP72	-1.65741	0.0194599	0.0692233	1.71086	1.15975
P05455	-1.52319	0.0334717	0.0807186	1.47532	1.09303
Q9NUV9	-1.88434	0.0337899	0.080992	1.47121	1.09156
Q8N1G4	-2.04079	0.00408691	0.061143	2.3886	1.21365
Q9UQ16	-1.59818	0.00513293	0.061143	2.28963	1.21365
Q6S8J3	-1.65352	0.00692613	0.061143	2.15951	1.21365
Q9P0J0	-1.66844	0.0181634	0.0678833	1.7408	1.16824
O95782	-2.11907	0.00820492	0.061143	2.08593	1.21365
Q9NY33	-2.28015	0.00816149	0.061143	2.08823	1.21365
Q13185	-2.40396	0.0112422	0.0615589	1.94915	1.21071
P20337	-2.63715	0.00835641	0.061143	2.07798	1.21365
Q92616	-2.17309	0.00457845	0.061143	2.33928	1.21365
O00303	-1.69584	0.00742215	0.061143	2.12947	1.21365
Q9Y6E2	-1.90856	0.015927	0.0658538	1.79786	1.18142
O43765	-2.02037	0.00245571	0.061143	2.60982	1.21365
O43402	-2.07814	0.0347537	0.0816806	1.459	1.08788
Q6DT37	-1.5589	0.00544468	0.061143	2.26403	1.21365
P52895	-1.76382	0.00586514	0.061143	2.23172	1.21365
Q9UL25	-1.81798	0.00544497	0.061143	2.264	1.21365
Q96C01	-2.18381	0.00660609	0.061143	2.18006	1.21365
P62330	-2.33167	0.0324265	0.0796239	1.4891	1.09896
O75607	-2.00716	0.00093754	0.061143	3.02801	1.21365
P31483	-1.85295	0.0265304	0.074446	1.57626	1.12816
Q15814	-1.81252	0.0195675	0.0692233	1.70846	1.15975
O75962	-2.2846	0.00352734	0.061143	2.45255	1.21365
P25205	-1.92962	0.0434631	0.090396	1.36188	1.04385
Q9HCN8	-1.72039	0.0353461	0.0820703	1.45166	1.08581
P08621	-2.49061	0.025971	0.0740383	1.58551	1.13054
Q16774	-1.97672	0.00443005	0.061143	2.35359	1.21365
P05198	-2.3092	0.0351558	0.0820214	1.454	1.08607
P30711	-2.26195	0.0176614	0.0670719	1.75297	1.17346
Q8N163	-2.41443	0.00177974	0.061143	2.74964	1.21365
P41252	-2.45269	0.0110368	0.061143	1.95716	1.21365
Q92882	-2.58599	0.00446844	0.061143	2.34984	1.21365
P61601	-2.02532	0.0445823	0.0912791	1.35084	1.03963
P46459	-2.43255	0.00786699	0.061143	2.10419	1.21365
Q15393	-2.10217	0.0499343	0.0960133	1.3016	1.01767
P57088	-2.16942	0.0268133	0.0744997	1.57165	1.12785
P62310	-2.27963	0.00392772	0.061143	2.40586	1.21365
P30405	-2.09423	0.0213065	0.0706317	1.67149	1.151
P48739	-2.61771	0.0261054	0.0740383	1.58327	1.13054
P23588	-1.87218	0.0055803	0.061143	2.25334	1.21365
Q9P035	-1.53222	0.0401831	0.086623	1.39596	1.06237
Q9NZU5	-2.59169	0.0166644	0.0659951	1.77821	1.18049
O15305	-2.48838	0.00586554	0.061143	2.23169	1.21365
O14737	-1.52593	0.0153083	0.0653187	1.81507	1.18496
Q9Y696	-2.08705	0.0156487	0.0658067	1.80552	1.18173
P03973	-1.94292	0.0056723	0.061143	2.24624	1.21365
P32455	-3.11392	0.0267865	0.0744997	1.57208	1.12785
O94903	-1.96882	0.0268517	0.0744997	1.57103	1.12785
O95777	-1.67463	0.0178615	0.0674241	1.74808	1.17119
P38606	-2.71183	0.00320231	0.061143	2.49454	1.21365
P43304	-2.44817	0.0444133	0.0911068	1.35249	1.04045
O00233	-2.16476	0.0098312	0.061143	2.00739	1.21365
O75340	-1.87428	0.0308184	0.0779008	1.51119	1.10846
P62195	-2.19931	0.0332426	0.080692	1.4783	1.09317
Q9BUH6	-1.94552	0.00556739	0.061143	2.25435	1.21365
Q9NRP0	-1.98406	0.0117744	0.0623275	1.92906	1.20532
Q15008	-1.59762	0.0051023	0.061143	2.29223	1.21365
O95881	-1.66908	0.00902095	0.061143	2.04475	1.21365
Q9Y4Z0	-1.75338	0.0171452	0.0662293	1.76586	1.17895
Q9Y333	-1.94964	0.00412854	0.061143	2.3842	1.21365
P53618	-2.97929	0.0180975	0.0678272	1.74238	1.1686
Q13283	-2.31897	0.0117332	0.0623275	1.93058	1.20532
O60716	-1.79567	0.0495474	0.095553	1.30498	1.01976
Q9Y5M8	-2.40318	0.00352285	0.061143	2.45311	1.21365
Q9Y2B0	-2.09114	0.0309266	0.0779008	1.50967	1.10846
P29728	-1.57421	0.0272181	0.0746396	1.56514	1.12703
P15531	-2.09794	0.0447591	0.0914011	1.34912	1.03905
Q9C005	-2.11399	0.02387	0.0729171	1.62215	1.13717
P62308	-1.62001	0.0321588	0.0794007	1.4927	1.10018
P55735	-2.37528	0.00583629	0.061143	2.23386	1.21365
P61803	-2.80774	0.022892	0.0713371	1.64032	1.14668
Q07507	-1.66882	0.00826159	0.061143	2.08294	1.21365
Q9Y4Y9	-2.00509	0.00589924	0.061143	2.2292	1.21365
O00487	-1.60684	0.0171345	0.0662293	1.76613	1.17895
Q15691	-2.51709	0.0253355	0.0740178	1.59627	1.13066
Q9Y3A5	-2.20017	0.033676	0.080985	1.47268	1.0916
P55884	-2.3862	0.00996822	0.061143	2.00138	1.21365
O43809	-2.56396	0.00999834	0.061143	2.00007	1.21365
Q9NR30	-2.63819	0.03347	0.0807186	1.47534	1.09303
Q3SY69	-1.81265	0.00557694	0.061143	2.2536	1.21365
Q16543	-2.02013	0.0418533	0.0884177	1.37827	1.05346
P62917	-2.6922	0.0192214	0.0688236	1.71621	1.16226
P62495	-1.96263	0.0123131	0.0624533	1.90963	1.20444
Q7L576	-2.26251	0.00637334	0.061143	2.19563	1.21365
Q9Y2Q3	-2.54783	0.0121773	0.0623275	1.91445	1.20532
Q16864	-1.90399	0.00795113	0.061143	2.09957	1.21365
P04440	-2.30824	0.0482663	0.0946641	1.31636	1.02381
P48634	-1.50631	0.00779257	0.061143	2.10832	1.21365
Q9NRX4	-1.72039	0.00276299	0.061143	2.55862	1.21365
P33176	-1.94365	0.0398271	0.0862853	1.39982	1.06406
P15927	-1.79295	0.0430904	0.0900759	1.36562	1.04539
P62333	-2.44695	0.0167771	0.0661229	1.77528	1.17965
P27708	-1.6425	0.0256787	0.0740383	1.59043	1.13054
Q13243	-1.77035	0.0119828	0.0623275	1.92144	1.20532
Q68EM7	-1.819	0.0137821	0.0637421	1.86069	1.19557
Q96CW1	-1.51589	0.0243412	0.0733115	1.61366	1.13483
P52815	-2.00497	0.015031	0.0653187	1.82301	1.18496
Q02790	-2.60564	0.033456	0.0807186	1.47553	1.09303
P29466	-1.64851	0.0190057	0.068765	1.72112	1.16263
Q9Y394	-1.65976	0.00495921	0.061143	2.30459	1.21365
Q9UNM6	-1.95353	0.0204392	0.0694628	1.68954	1.15825
Q9UJZ1	-1.55039	0.0499294	0.0960133	1.30164	1.01767
P50453	-1.82849	0.000872146	0.061143	3.05941	1.21365
O43617	-1.53583	0.00884084	0.061143	2.05351	1.21365
Q14011	-1.53122	0.0145695	0.0645736	1.83655	1.18995
O00217	-1.85894	0.0259931	0.0740383	1.58514	1.13054
A0A0C4DH34	-1.75241	0.00726419	0.061143	2.13881	1.21365
Q15233	-2.23015	0.0372171	0.0834418	1.42926	1.07862
P13804	-1.5961	0.0155613	0.0658067	1.80795	1.18173
Q9P0L0	-2.26822	0.00230277	0.061143	2.63775	1.21365
Q9Y285	-2.13548	0.0253489	0.0740178	1.59604	1.13066
Q07812	-1.9395	0.0059488	0.061143	2.22557	1.21365
P01111	-1.54674	0.00886588	0.061143	2.05228	1.21365
P12314	-2.00752	0.00312088	0.061143	2.50572	1.21365
Q9Y6N5	-3.10538	0.00796744	0.061143	2.09868	1.21365
Q9NYU2	-2.56388	0.00150845	0.061143	2.82147	1.21365
P31942	-1.92055	0.0200463	0.0692233	1.69797	1.15975
P46976	-2.00887	0.00100001	0.061143	2.99999	1.21365
P50570	-1.94546	0.00666915	0.061143	2.17593	1.21365
Q9NQR4	-1.88437	0.0110304	0.061143	1.95741	1.21365
Q6NVY1	-2.08886	0.0190043	0.068765	1.72115	1.16263
P43487	-2.12838	0.000449868	0.061143	3.34691	1.21365
Q9Y365	-2.02775	0.00560193	0.061143	2.25166	1.21365
P49588	-2.87223	0.00456101	0.061143	2.34094	1.21365
P56537	-1.88933	0.0224419	0.0713183	1.64894	1.1468
Q15437	-2.49509	0.00738959	0.061143	2.13138	1.21365
Q00341	-2.50139	0.0363178	0.0825171	1.43988	1.08346
Q9BTZ2	-2.00035	0.0110175	0.061143	1.95792	1.21365
Q9GZT3	-2.53272	0.0494724	0.0954795	1.30564	1.02009
Q9H553	-1.5437	0.0196323	0.0692233	1.70703	1.15975
P36405	-1.71007	0.00274302	0.061143	2.56177	1.21365
P41250	-2.23276	0.0115361	0.062107	1.93794	1.20686
P42766	-2.39402	0.0426151	0.0895885	1.37044	1.04775
P60468	-2.22468	0.00688766	0.061143	2.16193	1.21365
Q9Y3B3	-2.73382	0.0272334	0.0746396	1.5649	1.12703
Q9Y277	-1.66044	0.00990312	0.061143	2.00423	1.21365
Q92820	-1.92306	0.0345598	0.08149	1.46143	1.0889
Q9NP79	-2.22392	0.0372018	0.0834418	1.42944	1.07862
P25774	-2.88392	0.000934805	0.061143	3.02928	1.21365
P00390	-2.01166	0.03725	0.0834418	1.42887	1.07862
P06730	-2.35726	0.00613748	0.061143	2.21201	1.21365
Q14108	-2.19144	0.0409429	0.0873483	1.38782	1.05875
Q9UKK9	-2.1055	0.0107733	0.061143	1.96765	1.21365
P32322	-1.99531	0.0421325	0.0888763	1.37538	1.05121
P61313	-2.0581	0.00432521	0.061143	2.36399	1.21365
P04181	-2.53751	0.00827673	0.061143	2.08214	1.21365
Q5VWZ2	-2.23496	0.0246165	0.0734958	1.60877	1.13374
O95168	-2.04655	0.0104429	0.061143	1.98118	1.21365
Q07666	-1.72492	0.0346096	0.08149	1.4608	1.0889
P06865	-1.97342	0.0203291	0.0692796	1.69188	1.15939
Q99758	-1.71428	0.000722251	0.061143	3.14131	1.21365
P38919	-1.73019	0.0200805	0.0692233	1.69722	1.15975
Q00688	-2.00603	0.0109086	0.061143	1.96223	1.21365
P61019	-1.92828	0.00947566	0.061143	2.02339	1.21365
P41091	-2.59846	0.0082549	0.061143	2.08329	1.21365
P50213	-1.8506	0.0147079	0.0647849	1.83245	1.18853
O95372	-1.73811	0.0449324	0.0915617	1.34744	1.03829
P03928	-1.63839	0.00754584	0.061143	2.12229	1.21365
Q9UGI8	-1.84258	0.0173307	0.0666939	1.76118	1.17591
P35637	-1.893	0.0258009	0.0740383	1.58837	1.13054
P62266	-1.7486	0.00572021	0.061143	2.24259	1.21365
Q14165	-2.06487	0.0211926	0.0706317	1.67381	1.151
Q9NTK5	-1.69877	0.0132175	0.0628209	1.87885	1.2019
Q13404	-2.20387	0.0360531	0.0825171	1.44306	1.08346
Q96BW5	-2.08531	0.0432299	0.0902948	1.36422	1.04434
B5ME19	-1.56986	0.0110204	0.061143	1.9578	1.21365
Q15185	-2.51	0.0157815	0.0658197	1.80185	1.18164
Q8IZ52	-1.5177	0.016763	0.0661229	1.77565	1.17965
Q86VP6	-1.52356	0.00871478	0.061143	2.05974	1.21365
Q6NUK1	-2.04694	0.0440866	0.0908388	1.35569	1.04173
P30049	-1.72778	0.000672697	0.061143	3.17218	1.21365
Q96I99	-2.17033	0.021479	0.0708613	1.66799	1.14959
P15586	-1.58719	0.0115872	0.062107	1.93602	1.20686
P33993	-2.28981	0.0193844	0.0691216	1.71255	1.16039
Q30154	-2.83923	0.00887216	0.061143	2.05197	1.21365
Q15363	-3.42096	0.0106942	0.061143	1.97085	1.21365
O43681	-2.02239	0.0219018	0.0709116	1.65952	1.14928
P63173	-2.27689	0.00855303	0.061143	2.06788	1.21365
Q9BPX5	-2.05369	0.0130549	0.0624533	1.88423	1.20444
Q13724	-1.69466	0.0262825	0.0742272	1.58033	1.12944
O00483	-1.64109	0.0384458	0.0842493	1.41515	1.07443
Q12906	-2.49834	0.0259653	0.0740383	1.58561	1.13054
P29992	-2.24539	0.012196	0.0623275	1.91378	1.20532
P53396	-2.63494	0.0093685	0.061143	2.02833	1.21365
Q96HC4	-1.81807	0.00629572	0.061143	2.20095	1.21365
P62316	-1.88733	0.0119676	0.0623275	1.92199	1.20532
P84098	-2.41214	0.027096	0.0744997	1.56709	1.12785
Q92522	-2.46233	0.0085672	0.061143	2.06716	1.21365
Q9P258	-2.9794	0.0109146	0.061143	1.96199	1.21365
P07954	-1.72199	0.0177987	0.0674241	1.74961	1.17119
P13929	-1.74296	0.00434381	0.061143	2.36213	1.21365
Q92930	-1.96776	0.00542511	0.061143	2.26559	1.21365
Q9Y265	-1.57836	0.0111399	0.0614475	1.95312	1.2115
Q86V81	-1.63538	0.0492438	0.0951802	1.30765	1.02145
P62899	-2.21257	0.00685152	0.061143	2.16421	1.21365
P13693	-1.65432	0.0213406	0.0706317	1.67079	1.151
P55327	-2.84648	0.000547736	0.061143	3.26143	1.21365
Q92688	-1.91265	0.00124594	0.061143	2.9045	1.21365
O43776	-2.54415	0.00792501	0.061143	2.101	1.21365
Q16629	-1.94577	0.0152704	0.0653187	1.81615	1.18496
Q9BSY4	1.5164	0.00138513	0.061143	2.85851	1.21365
Q15435	-1.60404	0.00241731	0.061143	2.61667	1.21365
P11413	-1.97453	0.000857531	0.061143	3.06675	1.21365
P25788	-1.52456	0.0324177	0.0796239	1.48922	1.09896
Q99733	-2.22718	0.032249	0.0794978	1.49148	1.09964
O15145	-1.80008	0.0250249	0.0737367	1.60163	1.13232
Q96C23	-1.87989	0.000402018	0.061143	3.39575	1.21365
P62136	-1.66175	0.0151751	0.0653187	1.81887	1.18496
Q9NSD9	-1.75763	0.0085961	0.061143	2.0657	1.21365
O75964	-1.98208	0.0207474	0.0699597	1.68304	1.15515
P39023	-2.1261	0.00474688	0.061143	2.32359	1.21365
P09874	-3.20516	0.0433623	0.090396	1.36289	1.04385
O60888	-1.55682	0.0221496	0.0709116	1.65463	1.14928
O95861	-2.49353	0.0144366	0.0645599	1.84054	1.19004
P17844	-2.13655	0.0297096	0.0765265	1.5271	1.11619
O00115	-2.68168	0.0437407	0.0904859	1.35911	1.04342
P46782	-2.42993	0.00426526	0.061143	2.37005	1.21365
P42167	-2.0127	0.0115239	0.062107	1.9384	1.20686
Q9HAB8	-1.71258	0.022962	0.0713371	1.63899	1.14668
Q15293	-1.65637	0.0243994	0.0733115	1.61262	1.13483
P63167	-1.82613	0.00106581	0.061143	2.97232	1.21365
P09960	-2.15944	0.00744588	0.061143	2.12808	1.21365
P84095	-1.97393	0.00892133	0.061143	2.04957	1.21365
P58546	-1.76752	0.0178171	0.0674241	1.74916	1.17119
P36542	-1.65309	0.0370058	0.083416	1.43173	1.07875
O43324	-2.06816	0.00112676	0.061143	2.94817	1.21365
Q9UK45	-2.08018	0.0264917	0.0744181	1.57689	1.12832
P53602	-1.52742	0.0174214	0.0667477	1.75892	1.17556
O75937	-1.67372	0.0362045	0.0825171	1.44124	1.08346
P42224	-2.91928	0.0212617	0.0706317	1.6724	1.151
P04844	-2.21957	0.00349709	0.061143	2.45629	1.21365
O75348	-2.42518	0.0137779	0.0637421	1.86082	1.19557
O14745	-2.62926	0.00259921	0.061143	2.58516	1.21365
P42126	-1.69348	0.0308655	0.0779008	1.51053	1.10846
P48444	-2.68962	0.00444674	0.061143	2.35196	1.21365
O15533	-2.99593	0.0311142	0.0780115	1.50704	1.10784
Q1KMD3	-2.05205	0.00763182	0.061143	2.11737	1.21365
P07814	-2.56035	0.00869295	0.061143	2.06083	1.21365
Q09028	-2.264	0.0096238	0.061143	2.01665	1.21365
Q71UM5	-2.22996	0.0220343	0.0709116	1.6569	1.14928
P10644	-2.40902	0.0352057	0.0820214	1.45339	1.08607
P16401	-2.57658	0.0097627	0.061143	2.01043	1.21365
P62906	-2.67673	0.0339528	0.0811983	1.46912	1.09045
O14979	-1.98152	0.00572631	0.061143	2.24212	1.21365
P26885	-1.53577	0.0120656	0.0623275	1.91845	1.20532
P60953	-1.65554	0.0288808	0.0759386	1.53939	1.11954
O43396	-1.56705	0.00749445	0.061143	2.12526	1.21365
P16615	-2.01732	0.0260487	0.0740383	1.58421	1.13054
P50552	-2.24853	0.00741205	0.061143	2.13006	1.21365
Q96FW1	-1.55025	0.00212329	0.061143	2.67299	1.21365
Q96C19	-2.50864	0.000420198	0.061143	3.37655	1.21365
P46778	-2.92468	0.0190598	0.068765	1.71988	1.16263
Q9UHD8	-1.626	0.0139617	0.0638027	1.85506	1.19516
Q08211	-2.56666	0.0304529	0.0774785	1.51637	1.11082
P55036	-1.67331	0.0227764	0.0713371	1.64252	1.14668
P28482	-1.63077	0.0178843	0.0674241	1.74753	1.17119
Q10567	-2.78	0.0048903	0.061143	2.31066	1.21365
O00231	-1.9709	0.00737506	0.061143	2.13223	1.21365
P37108	-1.96029	0.0160747	0.0658538	1.79386	1.18142
P62847	-3.13473	0.0221452	0.0709116	1.65472	1.14928
Q9UJ70	-2.35241	0.00885359	0.061143	2.05288	1.21365
Q9Y4L1	-3.05795	0.0251061	0.0737956	1.60022	1.13197
Q14019	-2.3423	0.0042872	0.061143	2.36783	1.21365
P04080	-1.99533	0.0107317	0.061143	1.96933	1.21365
P31146	-3.02196	0.00492291	0.061143	2.30778	1.21365
P40227	-1.53742	0.0160596	0.0658538	1.79427	1.18142
Q9BVK6	-3.34908	0.0229711	0.0713371	1.63882	1.14668
P52907	-1.51975	0.00510563	0.061143	2.29195	1.21365
P49721	-1.92219	0.0316503	0.0787458	1.49962	1.10377
P46977	-2.00804	0.0108775	0.061143	1.96347	1.21365
Q9UBQ7	-1.61164	0.0308741	0.0779008	1.51041	1.10846
P20700	-1.54914	0.0249265	0.073677	1.60334	1.13267
O60493	-2.49387	0.00622661	0.061143	2.20575	1.21365
Q9Y3U8	-2.52422	0.0139004	0.0638027	1.85697	1.19516
P46777	-2.06338	0.0152728	0.0653187	1.81608	1.18496
P49591	-1.73062	0.0211329	0.0705485	1.67504	1.15151
P49458	-1.84358	0.0125763	0.0624533	1.90045	1.20444
O60506	-2.05672	0.0273583	0.0746586	1.56291	1.12692
P61586	-1.8736	0.00689625	0.061143	2.16139	1.21365
P19623	-2.08764	9.53539e-06	0.00823222	5.02066	2.08448
P53634	-1.52487	0.0444579	0.0911068	1.35205	1.04045
P15311	-2.97186	0.0101181	0.061143	1.9949	1.21365
Q12905	-2.55996	0.0352154	0.0820214	1.45327	1.08607
Q9HB71	-2.21185	0.0115113	0.062107	1.93888	1.20686
Q9UQ80	-1.85422	0.0458751	0.0921001	1.33842	1.03574
P14406	-2.11875	0.0145272	0.0645599	1.83782	1.19004
Q9UKM9	-3.00198	0.0280855	0.0753799	1.55152	1.12274
Q14974	-1.81674	0.0222	0.0709454	1.65365	1.14908
Q14204	-2.42021	0.0224865	0.0713371	1.64808	1.14668
P51858	-1.56529	0.0199458	0.0692233	1.70015	1.15975
P63165	-2.08554	0.0436704	0.0904127	1.35981	1.04377
Q96Q06	-1.67505	0.00667194	0.061143	2.17575	1.21365
Q14956	-2.23526	0.00187065	0.061143	2.72801	1.21365
P18621	-2.15572	0.0296707	0.0765265	1.52767	1.11619
Q9Y678	-2.5622	0.00321955	0.061143	2.49221	1.21365
Q969H8	-2.84465	0.0225059	0.0713371	1.6477	1.14668
Q9Y3C8	-2.41298	0.00885926	0.061143	2.0526	1.21365
P61160	-2.62878	0.00354853	0.061143	2.44995	1.21365
Q15819	-1.76448	0.00661012	0.061143	2.17979	1.21365
Q15102	-2.49257	0.00534374	0.061143	2.27216	1.21365
Q99439	-1.97349	0.0364289	0.0826775	1.43855	1.08261
Q99729	-1.70705	0.034468	0.08149	1.46258	1.0889
P08134	-1.69833	0.0112759	0.0616129	1.94785	1.21033
Q9BRA2	-2.79767	0.00566526	0.061143	2.24678	1.21365
P28066	-1.552	0.0206994	0.0699597	1.68404	1.15515
P13473	-1.78605	0.0113515	0.0618954	1.94495	1.20834
P06493	-1.8651	0.00402695	0.061143	2.39502	1.21365
Q96G03	-2.1767	0.00806066	0.061143	2.09363	1.21365
P61254	-2.95104	0.0362263	0.0825171	1.44098	1.08346
P53621	-2.90564	0.00379126	0.061143	2.42122	1.21365
P62888	-1.7753	0.00879451	0.061143	2.05579	1.21365
P31930	-2.17344	0.0383008	0.0842098	1.41679	1.07464
O15143	-2.51383	0.000565666	0.061143	3.24744	1.21365
Q9NR45	-2.677	0.0228451	0.0713371	1.64121	1.14668
P46783	-1.94557	0.00978782	0.061143	2.00931	1.21365
P32969	-2.1646	0.0307731	0.0779008	1.51183	1.10846
P18085	-2.5276	0.0192387	0.0688236	1.71582	1.16226
P62857	-2.09673	0.0443352	0.0910843	1.35325	1.04056
P62263	-2.48436	0.0127719	0.0624533	1.89374	1.20444
P19367	-2.61759	0.011932	0.0623275	1.92329	1.20532
P14866	-1.90608	0.00838186	0.061143	2.07666	1.21365
P27695	-2.6566	0.00738004	0.061143	2.13194	1.21365
P23246	-1.99678	0.047697	0.0940147	1.32151	1.0268
P62979	-1.82092	0.0169062	0.0662173	1.77195	1.17903
Q9UL46	-2.18056	0.011418	0.0620887	1.94241	1.20699
P10606	-1.77706	0.0345647	0.08149	1.46137	1.0889
P62318	-1.81957	0.0490004	0.0950644	1.3098	1.02198
P49411	-2.19927	0.034347	0.08149	1.46411	1.0889
Q9BR76	-1.99637	0.00505967	0.061143	2.29588	1.21365
P07858	-2.84915	0.0184128	0.0682669	1.73488	1.16579
Q7KZF4	-2.79244	0.0142329	0.0642424	1.84671	1.19218
Q6UWY5	1.89698	0.0269121	0.0744997	1.57005	1.12785
P05023	-2.51267	0.0227271	0.0713371	1.64346	1.14668
P52565	-1.53841	0.0354265	0.0820703	1.45067	1.08581
P51571	-2.67788	0.0290394	0.0759386	1.53701	1.11954
P54819	-1.64537	0.022549	0.0713371	1.64687	1.14668
P35754	-1.97583	0.00995346	0.061143	2.00203	1.21365
Q9UBR2	-2.28593	0.00869604	0.061143	2.06068	1.21365
P63279	-2.02655	2.55139e-05	0.0165203	4.59322	1.78198
P30085	-2.87118	0.0323971	0.0796239	1.48949	1.09896
Q14847	-1.74402	0.0256575	0.0740383	1.59079	1.13054
P61158	-1.70541	0.000772534	0.061143	3.11208	1.21365
P00491	-2.23528	0.00553174	0.061143	2.25714	1.21365
P21964	-1.8983	0.0375767	0.0836703	1.42508	1.07743
Q9Y3I0	-1.85329	0.00686867	0.061143	2.16313	1.21365
P43307	-2.54656	0.0198532	0.0692233	1.70217	1.15975
Q96AE4	-1.83131	0.0291371	0.0759386	1.53555	1.11954
P09496	-1.69863	0.0369529	0.0833694	1.43235	1.07899
P18077	-2.64111	0.0237544	0.0727491	1.62426	1.13817
O95573	-1.57214	0.0296481	0.0765265	1.528	1.11619
P11940	-2.08877	0.0133973	0.0630893	1.87298	1.20004
P52566	-2.35578	0.00038235	0.061143	3.41754	1.21365
Q07960	-2.13175	0.014108	0.0639923	1.85054	1.19387
Q15907	-1.75042	0.00191491	0.061143	2.71785	1.21365
P46776	-2.39472	0.0330336	0.0806194	1.48104	1.09356
P52272	-2.26887	0.0285975	0.0758869	1.54367	1.11983
P52597	-1.67831	0.00191376	0.061143	2.71811	1.21365
Q92841	-1.70945	0.0222149	0.0709454	1.65335	1.14908
P50990	-1.50776	0.0200143	0.0692233	1.69866	1.15975
O43852	-2.02887	0.0266825	0.0744997	1.57377	1.12785
P49327	-1.92146	0.0353355	0.0820703	1.45179	1.08581
P27635	-2.60405	0.0378464	0.0837699	1.42198	1.07691
P38646	-2.0214	0.0200284	0.0692233	1.69835	1.15975
P16949	-3.18707	0.0360015	0.0825171	1.44368	1.08346
P62750	-3.02846	0.019959	0.0692233	1.69986	1.15975
P10253	-2.91328	0.0365833	0.0828574	1.43672	1.08167
Q16658	-1.99967	0.0189861	0.068765	1.72156	1.16263
P23526	-1.94573	0.0309052	0.0779008	1.50997	1.10846
P78417	-1.73644	0.00423853	0.061143	2.37279	1.21365
Q9ULV4	-1.73284	0.0404892	0.0869866	1.39266	1.06055
P12004	-2.87327	0.0284143	0.075713	1.54646	1.12083
Q15366	-1.61001	0.00988551	0.061143	2.005	1.21365
P36578	-1.9119	0.0289908	0.0759386	1.53774	1.11954
P61970	-1.51813	0.0149399	0.0652517	1.82565	1.18541
P62244	-2.73443	0.037275	0.0834418	1.42858	1.07862
P83731	-2.99473	0.0454473	0.0920275	1.34249	1.03608
O75369	-1.85838	0.0178766	0.0674241	1.74771	1.17119
Q13630	-2.08922	0.014489	0.0645599	1.83896	1.19004
P62277	-2.74326	0.0249759	0.073677	1.60248	1.13267
O15042	-1.90406	0.0148149	0.0651455	1.8293	1.18612
P15880	-1.50387	0.0270698	0.0744997	1.56752	1.12785
P48047	-1.59513	0.0338077	0.080992	1.47098	1.09156
O95336	-2.02013	0.0239022	0.0729171	1.62156	1.13717
P61247	-2.43881	0.0194993	0.0692233	1.70998	1.15975
P25398	-2.62371	0.00413557	0.061143	2.38346	1.21365
Q13162	-1.61376	0.0487866	0.0948783	1.3117	1.02283
Q9BS26	-1.57323	0.0301237	0.0768673	1.52109	1.11426
P62306	-1.69831	0.0478529	0.0941786	1.32009	1.02605
Q9H299	-1.94793	0.00053664	0.061143	3.27032	1.21365
P31943	-1.69428	0.0109321	0.061143	1.9613	1.21365
Q99715	-3.09128	0.0484337	0.0947885	1.31485	1.02324
P04350	-1.60532	0.0213531	0.0706317	1.67054	1.151
P36957	-1.58741	0.0234021	0.0722214	1.63075	1.14133
P04439	-2.12032	0.0398778	0.0862853	1.39927	1.06406
P25786	-1.62576	0.016018	0.0658538	1.79539	1.18142
Q01105	-2.60601	0.0302798	0.0771137	1.51885	1.11287
P46779	-2.16365	0.0242269	0.0732698	1.6157	1.13507
Q96CG8	-2.2137	0.00329258	0.061143	2.48246	1.21365
O15511	-1.90535	0.00216969	0.061143	2.6636	1.21365
P26599	-2.25369	0.0289786	0.0759386	1.53792	1.11954
Q07065	-2.7583	0.016097	0.0658538	1.79326	1.18142
Q9BRF8	-2.0585	0.00659691	0.061143	2.18066	1.21365
Q9P2R7	-1.95061	0.015587	0.0658067	1.80724	1.18173
P49755	-2.36262	0.00542129	0.061143	2.2659	1.21365
O14773	-1.90917	0.0170765	0.0662293	1.7676	1.17895
P68366	-1.53103	0.0260712	0.0740383	1.58384	1.13054
P14854	-1.54614	0.0240297	0.0730779	1.61925	1.13621
P98179	-1.74145	0.0443464	0.0910843	1.35314	1.04056
P23396	-1.64991	0.0415284	0.0880184	1.38166	1.05543
P47756	-1.67116	0.000780924	0.061143	3.10739	1.21365
P40429	-2.1608	0.0286503	0.0758869	1.54287	1.11983
P49257	-2.47749	0.0290277	0.0759386	1.53719	1.11954
P55072	-1.91354	0.0297848	0.0765265	1.52601	1.11619
Q15365	-1.87464	0.0125996	0.0624533	1.89964	1.20444
P63000	-2.30653	0.00750895	0.061143	2.12442	1.21365
P62241	-2.13581	0.0270716	0.0744997	1.56749	1.12785
P62701	-2.11754	0.0310099	0.0779008	1.5085	1.10846
P46940	-1.93649	0.0101952	0.061143	1.9916	1.21365
P61353	-1.877	0.0358292	0.0825076	1.44576	1.08351
Q9Y6C9	-2.00756	0.021396	0.0706832	1.66967	1.15068
P62269	-2.72171	0.0397585	0.0862853	1.40057	1.06406
P06737	-1.5411	0.0159166	0.0658538	1.79815	1.18142
P04843	-3.14279	0.0207258	0.0699597	1.68349	1.15515
P39019	-2.83602	0.0114349	0.0620887	1.94177	1.20699
P16070	-1.70257	0.00107745	0.061143	2.9676	1.21365
O00299	-2.76257	0.000753841	0.061143	3.12272	1.21365
P50395	-2.15049	0.00417594	0.061143	2.37925	1.21365
Q06323	-1.97773	0.00833538	0.061143	2.07907	1.21365
P62851	-2.2666	0.0499187	0.0960133	1.30174	1.01767
P13611	-2.44023	0.0227564	0.0713371	1.6429	1.14668
P05141	-1.87251	0.0474077	0.0938255	1.32415	1.02768
Q15181	-1.70689	0.0361953	0.0825171	1.44135	1.08346
P21796	-2.18274	0.00297509	0.061143	2.5265	1.21365
P84077	-2.42522	0.0262822	0.0742272	1.58034	1.12944
P52209	-1.86067	0.00540736	0.061143	2.26702	1.21365
P46781	-2.37607	0.0278654	0.0751785	1.55494	1.12391
Q07020	-1.61164	0.018326	0.068196	1.73693	1.16624
Q12907	-1.9924	0.00514801	0.061143	2.28836	1.21365
O75396	-2.30204	0.0300689	0.0768033	1.52188	1.11462
P62081	-1.94157	0.0273808	0.0746586	1.56255	1.12692
P63244	-1.58884	0.00911506	0.061143	2.04024	1.21365
P24534	-2.06596	0.0165978	0.0658538	1.77995	1.18142
P62249	-2.73181	0.0226618	0.0713371	1.6447	1.14668
P01008	1.60983	0.00452922	0.061143	2.34398	1.21365
P31949	-1.68634	0.00434865	0.061143	2.36165	1.21365
P60981	-1.59394	0.0101405	0.061143	1.99394	1.21365
P68371	-1.70804	0.0350974	0.0820214	1.45473	1.08607
P30040	-2.56534	0.0111507	0.0614475	1.9527	1.2115
P12110	2.08047	0.00769746	0.061143	2.11365	1.21365
Q16891	-1.78869	0.00734542	0.061143	2.13398	1.21365
P62913	-2.09292	0.0346063	0.08149	1.46085	1.0889
P62942	-1.63838	0.0402038	0.086623	1.39573	1.06237
P39656	-2.37359	0.0163749	0.0658538	1.78582	1.18142
P49321	-1.9603	0.00538791	0.061143	2.26858	1.21365
P84090	-1.62148	0.03842	0.0842493	1.41544	1.07443
P62826	-1.68012	0.0127148	0.0624533	1.89569	1.20444
P10599	-1.81464	0.0100443	0.061143	1.99808	1.21365
Q13838	-1.77707	0.00392745	0.061143	2.40589	1.21365
P07741	-1.88022	0.00617996	0.061143	2.20901	1.21365
P78527	-3.09008	0.00474597	0.061143	2.32368	1.21365
Q02878	-2.3993	0.0343105	0.08149	1.46457	1.0889
P99999	-2.20871	0.0175822	0.0669675	1.75493	1.17414
Q8NCJ5	-1.54081	0.00563972	0.061143	2.24874	1.21365
P26641	-2.17517	0.0052023	0.061143	2.2838	1.21365
Q9NZN4	1.82321	0.0357132	0.0824396	1.44717	1.08386
P00325	2.02055	0.0317778	0.0789112	1.49788	1.10286
P14550	-2.79715	0.0118592	0.0623275	1.92595	1.20532
P05386	-2.03	0.0151077	0.0653187	1.8208	1.18496
P27824	-1.62306	0.00186617	0.061143	2.72905	1.21365
P45880	-1.87369	0.0202102	0.0692233	1.69443	1.15975
Q01518	-2.58849	0.00265097	0.061143	2.5766	1.21365
P59998	-2.88154	0.00816875	0.061143	2.08784	1.21365
P60866	-2.37972	0.0161735	0.0658538	1.7912	1.18142
Q00839	-2.04572	0.0293608	0.0763113	1.53223	1.11741
P08865	-1.99907	0.0164756	0.0658538	1.78316	1.18142
Q14103	-1.69119	0.0189971	0.068765	1.72131	1.16263
Q9UBV4	-1.8335	0.00708076	0.061143	2.14992	1.21365
P37837	-1.78446	0.00173118	0.061143	2.76166	1.21365
P48735	-2.92969	0.016046	0.0658538	1.79463	1.18142
P13796	-2.82732	0.0414241	0.0878693	1.38275	1.05616
P29692	-2.25375	0.0126529	0.0624533	1.89781	1.20444
O43390	-1.86209	0.0165453	0.0658538	1.78132	1.18142
P61978	-1.50624	0.0184564	0.0682831	1.73385	1.16569
P26373	-2.207	0.024619	0.0734958	1.60873	1.13374
P07602	-1.8709	0.000802114	0.061143	3.09576	1.21365
P22626	-1.62481	0.0298784	0.0765265	1.52464	1.11619
Q9H0U4	-1.8157	0.0107321	0.061143	1.96931	1.21365
P35579	-2.37175	0.038591	0.0843465	1.41351	1.07393
P30050	-2.05157	0.00295224	0.061143	2.52985	1.21365
P18669	-1.53835	0.0110261	0.061143	1.95758	1.21365
P60842	-1.92258	0.00790242	0.061143	2.10224	1.21365
P06454	-1.9633	0.0201493	0.0692233	1.69574	1.15975
P37802	-1.82518	0.0343934	0.08149	1.46352	1.0889
P19338	-1.62016	0.0153071	0.0653187	1.81511	1.18496
P13667	-2.29274	0.00751184	0.061143	2.12425	1.21365
Q15084	-2.9135	0.0396001	0.086116	1.4023	1.06492
P06748	-2.1754	0.00648154	0.061143	2.18832	1.21365
P09651	-2.0618	0.0361564	0.0825171	1.44181	1.08346
P06744	-2.0641	0.001752	0.061143	2.75647	1.21365
P07384	-2.28857	0.00277764	0.061143	2.55632	1.21365
P27797	-2.16663	0.0157714	0.0658197	1.80213	1.18164
P12109	1.5985	0.0210121	0.0703119	1.67753	1.15297
P10809	-2.86476	0.0379391	0.0837699	1.42091	1.07691
Q15746	-2.12564	0.000267523	0.061143	3.57264	1.21365
A0FGR8	-2.08981	0.0188104	0.068765	1.7256	1.16263
P11142	-1.50263	0.00475784	0.061143	2.32259	1.21365
P08238	-1.92026	0.00397448	0.061143	2.40072	1.21365
P26038	-1.87444	0.00164727	0.061143	2.78323	1.21365
P40926	-1.62866	0.0348074	0.0817328	1.45833	1.0876
Q8NBS9	-2.2357	0.0297432	0.0765265	1.52661	1.11619
P22392	-1.83635	0.00825121	0.061143	2.08348	1.21365
P04075	-1.62656	0.0429894	0.0900628	1.36664	1.04545
P63261	-2.08528	0.0322595	0.0794978	1.49134	1.09964
P07237	-2.76417	0.0101718	0.061143	1.9926	1.21365
P13639	-2.07623	0.0207718	0.0699597	1.68253	1.15515
P23284	-2.20575	0.00544428	0.061143	2.26406	1.21365
P63313	-3.10947	0.00706196	0.061143	2.15108	1.21365
P07339	-2.28765	0.0367195	0.0829873	1.4351	1.08099
P00338	-1.95709	0.0144116	0.0645599	1.84129	1.19004
P07900	-2.16486	0.013866	0.0638027	1.85805	1.19516
P07737	-2.49465	0.0126146	0.0624533	1.89913	1.20444
P00558	-2.02458	0.00848899	0.061143	2.07114	1.21365
P14618	-2.09195	0.0189494	0.068765	1.7224	1.16263
P09211	-1.91008	0.00669339	0.061143	2.17435	1.21365
P14625	-2.46087	0.00553601	0.061143	2.2568	1.21365
P23528	-2.31049	0.00708375	0.061143	2.14974	1.21365
P07437	-1.69508	0.0337372	0.080992	1.47189	1.09156
P68104	-2.07606	0.0273659	0.0746586	1.56279	1.12692
P62328	-1.60606	0.00943222	0.061143	2.02539	1.21365
P62937	-1.50442	0.00344475	0.061143	2.46284	1.21365
P14174	-2.89577	0.0122249	0.0623275	1.91276	1.20532
P07585	2.18255	0.00918876	0.061143	2.03674	1.21365

### Sheet: RPPA Peritumor_VS_TNBC DE
Target	Log2FC	Pvalue	Adjusted.pvalue	-log10 pvalue	-log10 adjusted pvalue
4-Oct	0.943907	0.00333681	0.0377171	2.47667	1.42346
Actin_beta	1.96689	0.00300836	0.0377171	2.52167	1.42346
Akt-pan	-2.1553	0.00326998	0.0377171	2.48546	1.42346
Akt_pT308	0.892796	0.0477169	0.108609	1.32133	0.964133
Akt1	-0.858258	0.0146219	0.0633951	1.835	1.19794
Akt1_pS473	1.09317	0.0213978	0.0710972	1.66963	1.14815
Akt2	-0.891271	0.0185306	0.0697755	1.73211	1.1563
ALKBH5	-2.20203	0.0114453	0.0563035	1.94137	1.24946
ARID1A	-0.830035	0.0233499	0.0749656	1.63171	1.12514
ATM_pS1981	0.931834	0.0035838	0.0377171	2.44566	1.42346
ATR	0.93557	0.014318	0.0633951	1.84412	1.19794
AURKA_pT288	1.10269	0.000156434	0.0111368	3.80567	1.95324
B-Raf_pS445	-1.69576	0.00986279	0.0530674	2.006	1.27517
C-Raf	1.03239	0.00910305	0.0530674	2.04081	1.27517
CASP6	0.933025	0.00374417	0.0377171	2.42664	1.42346
CASP8	-1.65796	0.0021327	0.0377171	2.67107	1.42346
CD26	0.999103	0.0312507	0.0866496	1.50514	1.06223
CD31	-2.24756	0.0250877	0.0780792	1.60054	1.10746
CD86	1.29978	0.000324958	0.0165187	3.48817	1.78202
CDK1	-2.29439	0.0490371	0.110582	1.30948	0.956314
CDK1_pY15	1.03895	0.00304667	0.0377171	2.51617	1.42346
CDK9	-1.50823	0.0229134	0.0743466	1.63991	1.12874
Coup-TFII	1.43241	0.00343117	0.0377171	2.46456	1.42346
COX_IV	-2.47391	0.00725512	0.0530674	2.13936	1.27517
Cyclophilin_F	-1.10261	0.0193545	0.0710972	1.71322	1.14815
DNA Polymerase_g	1.2837	0.0202065	0.0710972	1.69451	1.14815
DNMT1	-1.26333	0.0196899	0.0710972	1.70576	1.14815
Dvl3	0.810556	0.0158182	0.0633951	1.80084	1.19794
E-Cadherin	0.961685	0.0423263	0.100856	1.37339	0.9963
EGFR	1.01154	0.00114591	0.0268954	2.94085	1.57032
eIF4E	-0.870962	0.00882461	0.0530674	2.0543	1.27517
eIF4G	-1.03365	0.0400224	0.0976547	1.3977	1.01031
Enolase-2	0.944165	0.0106469	0.05401	1.97278	1.26753
EphR_A2	0.937878	0.0164805	0.0644431	1.78303	1.19082
ERCC5	0.804267	0.019629	0.0710972	1.7071	1.14815
FoxO3a_pS318_pS321	1.06652	0.00235983	0.0377171	2.62712	1.42346
FTO	-1.48971	0.00337763	0.0377171	2.47139	1.42346
G6PD	2.01579	0.00771668	0.0530674	2.11257	1.27517
GCLM	-1.64209	0.00860132	0.0530674	2.06543	1.27517
GSK-3alpha/beta	-1.366	0.00123947	0.0268954	2.90677	1.57032
HER2_pY1196	-1.04326	0.0295906	0.0843471	1.52885	1.07393
HES1	1.33125	0.0210883	0.0710972	1.67596	1.14815
HLA-DR/DP/DQ/DX	1.03638	0.00785117	0.0530674	2.10507	1.27517
IGF-IR-beta	0.907489	0.00778166	0.0530674	2.10893	1.27517
Jak2	-1.37062	0.00968119	0.0530674	2.01407	1.27517
LAG3	0.900626	0.00383193	0.0377171	2.41658	1.42346
LCK_pT505	0.913539	0.0157905	0.0633951	1.8016	1.19794
LRP6_pS1490	0.8135	0.00950316	0.0530674	2.02213	1.27517
MEK1/2_pS217_pS221	1.07211	0.000696381	0.0251238	3.15715	1.59991
MERIT40_pS29	1.19456	0.000732091	0.0251238	3.13543	1.59991
Merlin/NF2	0.979966	0.0393614	0.0968164	1.40493	1.01405
MMP14	-2.17498	0.0174459	0.0665126	1.75831	1.1771
MSI2	-0.976176	0.00670494	0.0530674	2.1736	1.27517
Myosin IIa_pS1943	-1.31219	0.0319399	0.0869791	1.49567	1.06059
Notch1	1.09232	0.0145911	0.0633951	1.83591	1.19794
p38_MAPK	-1.33128	7.65194e-05	0.0105588	4.11623	1.97639
PAICS	-1.4137	0.0199248	0.0710972	1.70061	1.14815
PALB2	0.97356	0.0286583	0.0832455	1.54275	1.07964
PARK7/DJ1	-1.28278	0.037181	0.0951882	1.42968	1.02142
PDK1_pS241	-1.53868	1.00081e-05	0.00305246	4.99965	2.51535
PHLPP	1.10782	0.00238629	0.0377171	2.62228	1.42346
PKCbeta-pan_II_pS660	-1.28675	0.00667064	0.0530674	2.17583	1.27517
PKM2	-2.61924	0.021073	0.0710972	1.67627	1.14815
PLC-gamma1	-2.59997	0.012822	0.0620748	1.89204	1.20708
PRKAB1	1.273	0.00128749	0.0268954	2.89026	1.57032
Rab11	1.02366	0.00383354	0.0377171	2.4164	1.42346
Rad51	-2.62784	0.0388973	0.0964527	1.41008	1.01569
RAD54L	0.808247	0.0154749	0.0633951	1.81037	1.19794
RPS6	-1.25902	0.0355872	0.0946893	1.44871	1.0237
RSK1	-2.82403	0.0145825	0.0633951	1.83617	1.19794
SIRPa	1.44666	0.028392	0.0832455	1.5468	1.07964
SLC1A5	-2.53358	0.0280815	0.0831538	1.55158	1.08012
Smac/Diablo	-0.8551	0.0160047	0.0633951	1.79575	1.19794
SMAD3_pS423_pS425	0.91851	0.00983503	0.0530674	2.00722	1.27517
Stat3	-1.47734	0.010802	0.05401	1.9665	1.26753
Syk	-3.27523	0.031898	0.0869791	1.49624	1.06059
TRIM25	-2.5316	0.0144441	0.0633951	1.84031	1.19794
TSG101	-1.76987	0.0082104	0.0530674	2.08564	1.27517
Tyro3	1.56932	0.000103857	0.0105588	3.98357	1.97639
VDAC1	-0.862748	0.0449577	0.105861	1.3472	0.975263
WIPI1	1.04672	0.00991751	0.0530674	2.0036	1.27517
XPF	0.881581	0.00422098	0.0402312	2.37459	1.39544
YB1_pS102	0.920094	0.0034185	0.0377171	2.46616	1.42346
YTHDF2	-4.0516	0.0291464	0.0838647	1.53541	1.07642
