## Supplementary File 7 for "Parallel Analyses by Mass Spectrometry (MS) and Reverse Phase Protein Array (RPPA) Reveal Complementary Proteomic Profiles in Triple-Negative Breast Cancer (TNBC) Patient Tissues and Cell Cultures"

### Sheet: Sheet 1
Protein	Accession
14-3-3-z	P63104
ACC1	Q13085
AceCS1	Q9NR19
Actin_beta	P60709
AMPKalpha	Q13131
Annexin A2	P07355
AnnexinI	P04083
ASNS	P08243
Bax	Q07812
CASP3-active	P42574
Catenin-beta1	P35222
CD26	P27487
CD63	P08962
CDK1	P06493
COG3	Q96JB2
COL6A1	P12109
Complex-II-Subunit	P21912
COX_IV	P13073
Cyclophilin_F	P30405
DRP1	O00429
E-Cadherin	P12830
eIF4E	P06730
eIF4G	Q04637
Enolase-2	P09104
FASN	P49327
FTO	Q9C0B1
G6PD	P11413
Glutaminase	O94925
GRB2	P62993
GYS1	P13807
HMHA1	Q92619
HSP27	P04792
HSP70	P0DMV9
HSPA9	P38646
KAP1	Q13263
LDHA	P00338
MEK1	Q02750
Mitofusin-2	O95140
MMP14	P50281
MSH6	P52701
N-Ras	P01111
p44/42	P27361
PAICS	P22234
PEA-15	Q15121
PKM2	P14618
PYGB	P11216
Rab11	Q15907
RPS6	P62753
SHP-2	Q06124
SLC1A5	Q15758
Smac/Diablo	Q9NR28
Src	P12931
Stat3	P40763
Syk	P43405
TransglutaminaseII	P21980
TRIM25	Q14258
Tubulin_beta	Q13509
TUFM	P49411
VASP	P50552
VDAC1	P21796
Vinculin	P18206
